# In vivo single cell transcriptomics reveals *Klebsiella pneumoniae* rewiring of lung macrophages to promote infection

**DOI:** 10.1101/2021.10.18.464784

**Authors:** Amy Dumigan, Oisin Cappa, Brenda Morris, Joana Sá Pessoa, Ricardo Calderon-Gonzalez, Grant Mills, Rebecca Lancaster, David Simpson, Adrien Kissenpfennig, Jose A. Bengoechea

## Abstract

The strategies deployed by antibiotic resistant bacteria to counteract host defences are poorly understood. Here, we elucidate a novel host-pathogen interaction that results in the control of lung macrophage polarisation by the human pathogen *Klebsiella pneumoniae*. We identify interstitial macrophages (IMs) as the main population of lung macrophages associated with *Klebsiella*. Single cell transcriptomics and trajectory analysis of cells uncover that type I IFN and IL10 signalling, and macrophage polarization are characteristic of infected IMs, whereas Toll-like receptor (TLR) and Nod-like receptor signalling are features of infected alveolar macrophages. *Klebsiella*-induced macrophage polarization is a singular M2-type we termed M(Kp). To rewire macrophages towards M(Kp), *K. pneumoniae* hijacks a hitherto unknown TLR-type I IFN-IL10-STAT6 innate axis. Absence of STAT6 limits the intracellular survival of *Klebsiella* whereas the inhibition of STAT6 facilitates the clearance of the pathogen in vivo. Glycolysis characterises M(Kp) metabolism, and inhibition of glycolysis results in clearance of intracellular *Klebsiella*. We demonstrate the capsule polysaccharide is the *Klebsiella* factor governing M(Kp). *Klebsiella* also skews human macrophage polarization towards M(Kp) in a type I IFN-IL10-STAT6-dependent manner. Altogether, our work demonstrates that *Klebsiella* induction of M(Kp) represents a hitherto unknown strategy to overcome host restriction during pneumonia.
