## Supplementary table 1 for "In vivo single cell transcriptomics reveals *Klebsiella pneumoniae* rewiring of lung macrophages to promote infection"

### Sheet: Sheet1
Bystander IM vs. Ctrl			Kp52145 + IM vs ctrl			Bystander AM vs ctrl			Kp52145 + AM vs ctrl
Gene	avg_logFC		Gene	avg_logFC		gene	avg_logFC		gene	avg_logFC
Ccl5	2.13249		AA467197	2.2992		Cxcl9	1.18356		Cxcl3	1.91338
Cxcl10	1.93556		Ccl5	2.25895		AY036118	1.05868		Cxcl9	1.79904
AA467197	1.88959		Irg1	2.06188		Cxcl3	1.0319		Il1b	1.77274
Irg1	1.8839		Cxcl10	2.01838		Wfdc17	0.958189		AA467197	1.72152
Cxcl9	1.8298		Saa3	1.97677		Il1b	0.923498		Ifitm3	1.67251
Il1rn	1.72282		Il1rn	1.93995		AW112010	0.790958		Cxcl10	1.50824
Il1b	1.7217		AW112010	1.88607		Cxcl2	0.7759		Plac8	1.48177
AW112010	1.71759		Cxcl9	1.87569		Car4	0.663062		Wfdc17	1.36551
Gbp2	1.62901		Il1b	1.81832		Gbp2	0.630897		AW112010	1.27499
Slfn4	1.52284		Ccl4	1.79092		Gm42418	0.60211		Cxcl2	1.26269
Ly6c2	1.46925		Gbp2	1.65559		AA467197	0.541165		Gbp2	1.19349
Cfb	1.40648		Cxcl2	1.65269		Ch25h	0.490568		Irg1	1.06735
Gbp5	1.40592		Chil3	1.60523		Nfkbia	0.488693		Isg15	1.0233
Oasl2	1.37761		Nos2	1.57121		mt-Nd4l	0.440069		Nfkbia	0.929217
Saa3	1.36138		Fth1	1.56623		Cfb	0.405273		H2-Ab1	0.921491
Isg15	1.33533		Cxcl3	1.56329		Il1a	0.40391		Srgn	0.917011
Ptgs2	1.31957		Slc7a2	1.49529		Ccl9	0.397691		Ccl9	0.881001
Ass1	1.28348		Cd14	1.45667		Tnf	0.370405		Clec4e	0.840837
Clec4e	1.27886		Il1a	1.45619		Fbxl5	0.358634		Cfb	0.820351
Cd14	1.27766		Ptgs2	1.42581		Plek	0.348173		Sod2	0.794538
Parp14	1.2689		Sod2	1.41667		Kcnq1ot1	0.347318		Cd74	0.74119
Ly6a	1.26189		Wfdc17	1.41085		Ifi203	0.346856		AY036118	0.729522
Nos2	1.25982		Ly6c2	1.3824		Irf1	0.345603		Ifi27l2a	0.709017
Cxcl2	1.25172		Rsad2	1.36246		Macf1	0.331074		Ccl3	0.707285
Prdx5	1.236		Isg15	1.32331		Slc7a2	0.329595		Gbp5	0.706969
Stat1	1.2272		Cstb	1.3138		Gbp5	0.319834		Il1a	0.698883
Ifi205	1.20447		Cfb	1.29352		Ccl3	0.317199		Car4	0.694297
Sod2	1.1963		Clec4e	1.26916		Clec4e	0.316313		Irf1	0.679107
Pydc4	1.19134		Ccl2	1.25497		Hmgcs1	0.306434		Ccl4	0.670593
Il1a	1.15416		Gbp5	1.23987		Gda	0.302668		S100a8	0.650404
Ms4a6d	1.15409		S100a9	1.23711		Idi1	0.297868		Ch25h	0.642396
Ms4a4c	1.13486		Tnfaip2	1.22625		Sod2	0.29752		Irf7	0.631444
Ifit2	1.13267		Slfn4	1.21037		Wfdc21	0.289171		Ifi203	0.625782
Ifi47	1.12378		Slpi	1.18208		Vps13c	0.283322		H2-Aa	0.624924
Tnfaip2	1.11709		Lpl	1.15084		Isg15	0.280693		Ifi204	0.603618
Ifi203	1.09131		Car4	1.14529		Lilrb4a	0.276852		Ly6i	0.59972
Fth1	1.07896		S100a8	1.1358		Gbp7	0.269708		Fyb	0.59827
Gbp7	1.06245		Oasl2	1.12064		Neat1	0.265137		H2-Eb1	0.592983
Rnf213	1.05421		Prdx5	1.09556		mt-Nd5	0.261701		Ms4a6c	0.588662
Cxcl16	1.0542		Lcn2	1.09234		Dab2	0.260484		Bst2	0.587255
Wfdc17	1.04827		Mmp14	1.08314		Ptprc	0.259634		Zbp1	0.586429
Gbp4	1.04728		Ifi205	1.07662		Scd2	0.257865		Socs3	0.585439
Ifi204	1.0407		Nampt	1.06578		Mndal	0.257472		Ifitm2	0.582955
Irf7	1.02989		Wfdc21	1.06404		Gpnmb	0.255966		Psme2	0.578474
Ccl4	1.02855		Ifit2	1.05005		P2ry14	0.254819		Stat1	0.57709
Rsad2	1.02655		Ifi47	1.03536		Myof	0.252641		Ifi47	0.574744
Mmp14	1.01921		Gbp7	1.03441		mt-Atp8	0.252024		Pou2f2	0.564047
Aif1	1.0182		Ms4a6d	1.03429		Nrp2	0.251665		Prdx5	0.563663
Slfn1	1.01342		AY036118	1.01953		S100a11	-0.26081		S100a6	0.56118
Pyhin1	1.00906		Ass1	1.01756		Hmox1	-0.262184		Tap1	0.553085
Nampt	0.987218		Ctsd	1.00569		Lsp1	-0.264681		Fam26f	0.538424
Slc7a2	0.982703		Stat1	1.00555		Tppp3	-0.270073		C3	0.537051
Hif1a	0.981141		Arg1	1.00026		Acaa1b	-0.274565		Rnf213	0.536888
Irf1	0.977345		Slc7a11	0.995568		Coro1a	-0.277193		Ms4a4c	0.533564
Mnda	0.960451		Cxcl16	0.988497		H2-DMa	-0.278212		Cxcl16	0.526606
AY036118	0.959461		C3	0.987214		Fcgrt	-0.28365		Pla2g7	0.520142
Tgfbi	0.957371		Fabp5	0.976749		Dhrs3	-0.287419		Lst1	0.514417
Trim30a	0.938052		Cd300lf	0.975559		Tmsb10	-0.291185		Rsad2	0.512236
Mndal	0.916448		Parp14	0.962989		Cidec	-0.330136		H2-T23	0.511275
Bst2	0.915848		Bst1	0.962041		Txnip	-0.344582		Tnf	0.509463
Ctsc	0.910771		Ly6a	0.960471		Ear2	-0.359759		Parp14	0.498787
Cstb	0.909501		Hif1a	0.960085		Krt19	-0.387004		Mnda	0.490363
F10	0.90071		Inhba	0.954898		Fabp1	-0.389818		Slc7a11	0.481341
Fam26f	0.899761		F10	0.950728		Ear1	-0.450255		Samhd1	0.468504
Inhba	0.89033		Tgfbi	0.945353					S100a4	0.463757
Gbp3	0.88881		Cd274	0.937322					Gadd45b	0.462806
Cd40	0.884605		Basp1	0.934991					Ifit2	0.460943
Tap1	0.871727		Clic4	0.927448					Tspo	0.459653
Cd300lf	0.869681		Mxd1	0.917776					Serpina3g	0.454363
Fgl2	0.866561		Ms4a4c	0.905269					Irgm1	0.450043
Slfn5	0.860335		Ifi203	0.900932					Oasl2	0.448388
Iigp1	0.857937		Ifit1	0.900339					Psmb9	0.442292
Fcgr1	0.85124		Ctsc	0.898727					Mndal	0.439315
Stat2	0.850972		Ifi204	0.895768					Malt1	0.439305
Slc7a11	0.850453		Clec4n	0.89103					Mmp12	0.4353
Ifit1	0.847219		Bst2	0.888901					Ly6e	0.433184
Herc6	0.843233		Procr	0.869047					Nfkbiz	0.432416
Cd38	0.834938		Rnf213	0.867798					Nr4a1	0.429299
C3	0.833926		Mnda	0.866974					Mmp14	0.427892
Ifit3	0.822033		Capg	0.862069					Gbp7	0.424329
Gm42418	0.819517		Fam26f	0.860449					Psmb8	0.417633
Igtp	0.817709		Txn1	0.857558					Hp	0.415522
Serpina3g	0.815755		Mndal	0.857294					Gm42418	0.410379
Pla2g7	0.815569		Anpep	0.856554					Ccrl2	0.400863
Rrbp1	0.813475		Plet1	0.855198					Slc7a2	0.397193
Plac8	0.810513		Oasl1	0.849045					Il1rn	0.397065
Gm26917	0.804832		Mrc1	0.846801					Gbp3	0.39377
Mx1	0.804003		Atp6v0d2	0.846034					Napsa	0.392062
Oasl1	0.801764		Tnf	0.841815					Itgam	0.388593
Cd274	0.795565		Gbp4	0.837484					mt-Nd4l	0.385664
Pnp	0.794151		Trim30a	0.835726					Fbxl5	0.384002
Ccnd2	0.787791		App	0.830142					Ier3	0.383397
Samd9l	0.786778		Fpr2	0.826651					Ass1	0.382784
Creb5	0.786447		Ccl3	0.807895					Cd14	0.378263
Zbp1	0.784359		Ccnd2	0.804338					Cd274	0.378175
Irgm1	0.784074		Fgl2	0.803433					Gm10076	0.377648
Malt1	0.781544		Marco	0.799851					Ifit1	0.374543
Ifih1	0.773576		Mif	0.793625					Tnfaip3	0.369272
Ccr2	0.766223		Ccrl2	0.793488					Inhba	0.368344
Ly6i	0.760074		Irgm1	0.791979					Anpep	0.364381
Psme2	0.755784		Cd38	0.791678					H2-Q7	0.360389
Tnf	0.748815		Pydc4	0.787245					Fth1	0.35995
Slfn8	0.746967		Gbp3	0.782074					Cd52	0.359761
Ccrl2	0.744312		Slfn1	0.781255					Trim30a	0.357997
Pirb	0.732467		Ier3	0.77912					Ifi205	0.353762
Slfn2	0.732268		Irf7	0.779088					Plek	0.348332
Mxd1	0.731372		Pyhin1	0.764297					Rtp4	0.347798
Xaf1	0.724834		Slfn5	0.763989					Pnp	0.345315
Ms4a6b	0.720828		Grina	0.763345					Ace	0.33982
Lilrb4a	0.715653		Fcgr1	0.756246					Nampt	0.339744
Cflar	0.701135		Axl	0.753987					Ifit3	0.339327
Lilr4b	0.700759		Pla2g7	0.747343					Slfn2	0.336159
Tcirg1	0.69614		Pnp	0.741863					Igsf6	0.335797
Slc15a3	0.693126		Irf1	0.740358					Esd	0.333677
Samhd1	0.682038		Tspo	0.736853					Ifih1	0.333276
Ier3	0.677628		Lilrb4a	0.733571					Slc11a1	0.332856
Procr	0.674183		Fbxl5	0.732185					Nrp2	0.329354
Trim30d	0.673594		Tap1	0.729324					Bcl2a1b	0.329288
Tspo	0.673233		Dab2	0.719509					Apobec3	0.328604
Mif	0.673031		Glrx	0.713026					Pyhin1	0.323361
AI607873	0.669802		Creb5	0.712182					F10	0.320332
Ccr5	0.667771		Dst	0.708108					Lilr4b	0.320035
Csf2rb	0.665335		Gda	0.698282					Marcks	0.318541
Sp100	0.663961		Csf2rb	0.695165					Cflar	0.318258
Nfkbia	0.662557		Cd40	0.692873					Basp1	0.311516
Gm4955	0.662533		F7	0.691591					Klf2	0.310617
Slamf7	0.662364		Herc6	0.690662					Lilrb4a	0.31043
Vmp1	0.659442		Ifit3	0.687758					Lgals3bp	0.30957
Rtp4	0.657626		Igtp	0.685845					Crip1	0.309416
Msr1	0.652864		Snx10	0.685777					Tgfbi	0.307839
Phf11b	0.652463		AU020206	0.684009					Ptpn1	0.304748
Anpep	0.652332		Lgals3bp	0.678847					Slamf8	0.304257
Oas2	0.65121		Msr1	0.673024					Tapbp	0.303173
Fbxl5	0.647604		Hcar2	0.67272					Ms4a6d	0.302133
Basp1	0.643716		Aif1	0.671545					Psme1	0.29899
Ccl2	0.64305		Cflar	0.670488					Msr1	0.298928
Sp140	0.639691		Iigp1	0.670022					Macf1	0.29729
Fcgr2b	0.639625		Clec4d	0.66803					Procr	0.295809
Hk3	0.628614		Slamf7	0.666926					Icam1	0.295652
Gm4070	0.622808		Ifih1	0.665214					Csf1r	0.292416
Gbp9	0.621396		Lilr4b	0.66312					Neat1	0.291237
mt-Co1	0.618652		Cd164	0.657523					Ccr2	0.290279
Hp	0.616702		Ptafr	0.654271					Cybb	0.288656
Ptafr	0.615695		Zbp1	0.654039					Bcl2a1d	0.287009
Usp18	0.613977		Ctsk	0.652645					Herc6	0.286058
Tnfaip3	0.608674		Sdc4	0.647425					Fdps	0.285925
Mefv	0.607701		Malt1	0.629185					Clec4a1	0.285852
Lgals3bp	0.602478		Rtp4	0.626352					Treml4	0.283895
Gda	0.600165		Sdcbp	0.62528					Fcgr2b	0.282837
Ifi27l2a	0.598065		Myof	0.620712					Mxd1	0.282691
Bst1	0.597458		Klhdc4	0.617952					Marcksl1	0.282189
Sdc4	0.597421		Alas1	0.616021					Tap2	0.278606
N4bp1	0.596926		Tapbp	0.615647					Samd9l	0.274191
H2-Ab1	0.595651		Nrp2	0.614532					AI607873	0.274005
Clec5a	0.595291		Hp	0.614366					Xaf1	0.270867
Lacc1	0.5943		Hk3	0.614256					Cd300a	0.270074
Camk2d	0.591055		Psme2	0.612785					Itga4	0.26918
Psme1	0.589095		Stat2	0.611643					Ehd1	0.264825
Socs3	0.588525		Pdpn	0.611184					Limd2	0.264776
Phf11d	0.580951		Mpeg1	0.610959					Smpdl3b	0.26463
Egr1	0.580395		Serpina3g	0.609038					Ccdc50	0.263479
Ascc3	0.577558		Tnfaip3	0.604528					Phf11b	0.261291
Clic4	0.57735		Mx1	0.603387					Casp4	0.257847
Batf2	0.577252		Ccr1	0.602553					Tax1bp1	0.255865
Tapbp	0.573048		Samd9l	0.601569					Sema4d	0.255736
Eif2ak2	0.565575		Anxa4	0.597375					Pid1	0.255707
H2-Q4	0.563175		Slc15a3	0.589084					Gpr141	0.251742
mt-Co3	0.557597		Ralgds	0.588568					Zeb2	0.250095
Sp110	0.556041		Rrbp1	0.583747					Fam129a	-0.252491
Il21r	0.553224		Fcgr2b	0.582532					Gm10263	-0.254127
Fpr2	0.551086		Gm42418	0.580499					Fam105a	-0.257065
Slco3a1	0.547949		Spp1	0.579116					Serpinb1a	-0.257354
Mpeg1	0.546893		Tlr2	0.578222					Alox5	-0.258025
Clcn7	0.546775		Nceh1	0.575886					Fxyd5	-0.258378
Gpr84	0.545124		Upp1	0.573676					Gal	-0.259677
Hivep3	0.54423		Tcirg1	0.572407					S100a13	-0.261524
Mycbp2	0.544117		Il18bp	0.566833					Ucp2	-0.262043
Trafd1	0.543337		Xaf1	0.564106					Laptm5	-0.263913
Psmb9	0.541862		Slfn2	0.563838					Lpin1	-0.264601
Grina	0.534132		Tarm1	0.562288					Comt	-0.267664
Ddx58	0.533186		Ctsz	0.556943					Anxa2	-0.267664
Slpi	0.530306		Slc31a2	0.556505					Pld3	-0.268286
Gna13	0.529823		Clec5a	0.553735					Acaa1b	-0.275842
Slamf8	0.528901		P2ry14	0.553611					Mgll	-0.279137
Psmb8	0.52244		Gm26917	0.55283					Cd9	-0.282664
Ptpn1	0.516759		AI607873	0.552611					Cox6b2	-0.284409
Klra2	0.511318		Slfn8	0.545172					Cd164	-0.285123
Apobec3	0.510877		AI504432	0.545013					Mt1	-0.286507
Lgals9	0.510565		Cndp2	0.534672					Cebpa	-0.288178
Txn1	0.510062		Clcn7	0.53195					Kazald1	-0.291115
Znfx1	0.509244		Sp100	0.529723					Ltc4s	-0.291306
Oas3	0.506858		N4bp1	0.528658					Abcg1	-0.291921
Cers6	0.505988		Gna13	0.527528					C5ar1	-0.293401
Sdcbp	0.505112		Ly6i	0.524299					Tmbim1	-0.293855
Ciita	0.504878		Scimp	0.521104					Lmna	-0.294785
Irf2bp2	0.504413		Hsp90b1	0.519342					Hmox1	-0.29757
mt-Co2	0.503637		Hspa5	0.518441					Rps28	-0.305519
Gdap10	0.501053		Ms4a8a	0.515789					Sepp1	-0.308768
Psmb10	0.500607		Ccl6	0.515531					Dhrs3	-0.313953
Spon1	0.50002		Ltc4s	0.509887					S100a11	-0.315744
Snx10	0.499261		Ccr5	0.506986					Fcgrt	-0.319726
App	0.498669		Sp140	0.506242					Gstm1	-0.322495
Hspa5	0.495954		Vmp1	0.5043					Cpne5	-0.327374
Capg	0.494816		Dmxl2	0.503776					Gdf15	-0.337117
Daxx	0.493128		1600014C10Rik	0.502168					Ptms	-0.338417
Zc3h7a	0.491767		Ccr2	0.502129					Lsp1	-0.356277
Scimp	0.48586		Mycbp2	0.501715					Fosb	-0.359253
Tlr2	0.48487		Cd63	0.500397					Ramp1	-0.359287
Picalm	0.482466		Nfkbia	0.499874					Mt2	-0.3605
Zfp800	0.481832		Phf11d	0.498193					Cd2	-0.3647
Ralgds	0.481264		Krt79	0.497786					Txnip	-0.36711
Upp1	0.479535		Calr	0.495849					Tppp3	-0.371908
Dst	0.477041		Hebp1	0.494343					Trf	-0.397311
1600014C10Rik	0.476506		Naaa	0.493652					Cidec	-0.42361
Traf1	0.475213		Pld3	0.493596					Krt19	-0.440224
Parp11	0.473654		Ldha	0.490376					Fabp1	-0.504458
H2-Q7	0.473276		Slamf8	0.488666					Ear2	-0.517612
Il4ra	0.472592		Krt19	0.488652					Ear1	-0.597069
Parp12	0.471601		Pla2g16	0.488276					Apoe	-0.738991
Parp10	0.471533		Ear1	0.48745
Pla2g16	0.470655		Pdia3	0.485356
Pla2g4a	0.469401		Parp10	0.485324
Acp2	0.468047		Nlrp3	0.482834
Icam1	0.466843		Gm4955	0.482656
Il18bp	0.465775		2810474O19Rik	0.481288
Sell	0.465284		Pirb	0.481184
Tgm2	0.46393		Camk2d	0.478929
C1qb	0.462043		Ranbp2	0.478609
Rapgef2	0.461325		Ehd1	0.47794
Csf2rb2	0.456239		Marcksl1	0.476984
Ehd1	0.455787		Mt1	0.475093
Ikbke	0.455415		Ikbke	0.474742
Glrx	0.455066		Npc2	0.47257
Npc2	0.454455		Hivep3	0.472546
Rab20	0.453007		Plac8	0.472498
Tap2	0.452715		S100a1	0.470368
Arid5a	0.447804		Esd	0.469453
Tgtp2	0.446757		Csf2rb2	0.468191
Parp9	0.446231		Tpi1	0.467028
Clec4n	0.44452		Psmb9	0.466153
Slc25a37	0.443963		Gns	0.465991
Itpr1	0.442615		Ddx58	0.463179
Tmem106a	0.441429		Anxa5	0.46169
Sdc3	0.440114		Samhd1	0.460871
Dhx58	0.438903		Prdx1	0.459627
Tmem131	0.438833		Oas2	0.458482
2001-03-01	0.437994		Trim30d	0.454838
Ldha	0.436757		Trim25	0.454743
Tpi1	0.435951		Eif2ak2	0.453605
Il15ra	0.428758		Icam1	0.453332
H2-T22	0.427951		Ninj1	0.452915
Socs1	0.42697		Il18	0.448655
Larp1	0.425398		Ccl12	0.448446
Ranbp2	0.424198		Ch25h	0.448007
Fndc3a	0.422744		Phf11b	0.446434
Ppp1r15a	0.420969		Gbp9	0.442307
B930036N10Rik	0.420765		Tax1bp1	0.441795
Ifi30	0.420634		Ptges	0.440783
Trim25	0.418755		Hvcn1	0.438566
Nlrc5	0.417807		Ifi30	0.438124
Uba7	0.41776		Picalm	0.437769
Paxbp1	0.416949		Sp110	0.437588
2810474O19Rik	0.416756		Jak2	0.437483
Slc31a2	0.416222		mt-Co3	0.435593
Ankrd11	0.413147		Irf2bp2	0.43293
9930111J21Rik2	0.412319		Acsl1	0.432698
Nlrp3	0.412142		Gpr84	0.431124
Zeb2	0.410918		Furin	0.427954
Adap2	0.410465		Mertk	0.42702
Rest	0.40995		Parp9	0.426997
mt-Atp6	0.408073		Tmem106a	0.426214
Alas1	0.406946		F11r	0.42566
Ncf1	0.405223		Shtn1	0.42518
Itga5	0.403909		Rab20	0.424438
Ccl12	0.403357		Parp12	0.424058
Cep350	0.402181		Chd7	0.42381
Arid5b	0.399997		Ly75	0.421713
Jak2	0.398594		Gadd45b	0.419843
Man2a1	0.398231		Fpr1	0.41927
Ccr1	0.396501		Psmb10	0.419188
Prpf4b	0.394705		S100a10	0.418942
H2-DMb1	0.392966		Gm4070	0.417738
Stxbp3	0.392441		Pdia6	0.415809
Slc2a1	0.391885		Maf	0.415292
Atrx	0.391242		Pdia4	0.415044
Casp4	0.390071		Acp5	0.414707
Spint1	0.388328		mt-Co1	0.411703
Slc7a8	0.387821		C1qb	0.410205
Skap2	0.387659		Socs3	0.409899
Ms4a4b	0.386386		Znfx1	0.409432
Tns3	0.386288		Gpnmb	0.409075
Ccdc88b	0.385342		Ptpn1	0.408432
Ccdc86	0.383618		Casp4	0.408198
Axl	0.383498		Socs1	0.407006
Cmklr1	0.38273		Il7r	0.403951
mt-Nd5	0.382614		H2-Q4	0.40275
mt-Nd6	0.381486		Mki67	0.402708
mt-Nd4	0.379305		mt-Nd4	0.399927
Pfkfb3	0.378961		Ascc3	0.399622
Tarm1	0.377888		Slco3a1	0.397029
H2-Aa	0.377671		Vim	0.396412
Zfp407	0.377068		Mefv	0.395875
Usp25	0.376465		Pgam1	0.394426
H2-T23	0.376294		Ms4a6b	0.393199
Nktr	0.376181		Batf2	0.392672
Maf	0.37576		Man2a1	0.391562
Sppl2a	0.375344		Psmb8	0.390037
Anxa4	0.375168		Usp18	0.389784
Dab2	0.37516		Net1	0.388941
Irf8	0.374396		Grn	0.388878
Mdfic	0.369717		Slc2a1	0.388677
Gsap	0.369651		Psme1	0.388628
Ash1l	0.369223		Il12a	0.388593
Ctsz	0.368709		Sdc3	0.385574
Epsti1	0.364005		Tuba1b	0.385484
Marcksl1	0.36335		Pnpla8	0.383296
Gpr141	0.362886		Oas3	0.380831
Peli1	0.362455		Il4ra	0.380784
Malat1	0.361276		Fabp1	0.378861
Calr	0.360891		Olr1	0.378344
Plekha1	0.360585		Mcemp1	0.375881
Dtx3l	0.357325		Il21r	0.375018
Ddx60	0.357157		Aprt	0.374882
Trip11	0.356778		Pmepa1	0.374104
Zufsp	0.356278		Kcnq1ot1	0.373491
Myof	0.355533		Cnn3	0.373178
Chd7	0.353428		Arid5b	0.372584
Frmd4a	0.353306		mt-Co2	0.371469
Cd69	0.352347		Sppl2a	0.371397
Nmi	0.351679		Lap3	0.369309
Oas1a	0.350946		Canx	0.369024
Dck	0.350842		Trim12c	0.367734
Fam65b	0.350275		Met	0.365482
Xrn1	0.348769		Tns3	0.364906
Gvin1	0.348512		Il15ra	0.364864
Pydc3	0.347332		Tap2	0.364302
Nfkbie	0.347205		Acp2	0.362857
mt-Cytb	0.346731		mt-Nd4l	0.362839
Hcar2	0.345912		Actn1	0.362592
Synj1	0.345446		Prrc2c	0.362179
Pik3r6	0.343767		Nrip1	0.362164
Erdr1	0.343648		Zfp800	0.362116
Trim56	0.343071		Dstn	0.360833
Mdm2	0.340637		Sell	0.360455
mt-Nd1	0.340247		Atp6v1a	0.35919
Luc7l3	0.338335		Sh3pxd2b	0.358834
Stab1	0.337715		H2-T22	0.358507
Gbp6.1	0.336999		Adgb	0.356077
Cnn3	0.335962		Prkar2b	0.355777
BC094916	0.335736		Rapgef2	0.354515
Bcl3	0.334534		Cmpk2	0.354455
Usp15	0.334055		H2-Ab1	0.3542
Gbp8	0.334048		mt-Atp6	0.354102
Ccnl1	0.333606		Cd24a	0.351926
Birc6	0.330893		Lgals3	0.350534
AI504432	0.330062		Gatm	0.350381
Tax1bp1	0.329697		Abcg1	0.349487
Adgb	0.329239		Aldoa	0.349174
Fmnl2	0.328813		Syne2	0.348582
mt-Nd4l	0.328733		Cers6	0.348204
Rhbdf2	0.327569		Dck	0.347925
Aoah	0.327074		Dram1	0.347404
Ms4a6c	0.326553		Atp6v1d	0.346293
Gripap1	0.326365		Card11	0.34578
Pdia6	0.325827		Rnh1	0.344992
Zcchc6	0.325556		Fmnl2	0.343602
Vcan	0.325465		Cd9	0.343569
Srrm2	0.325378		Slc31a1	0.343459
Eno1	0.323786		Dhx58	0.34269
Tor3a	0.323282		Tmem131	0.342284
Smchd1	0.3222		Cyfip1	0.342241
Pfkp	0.321043		Lgals9	0.340738
Rasa4	0.318675		Atrx	0.340541
Lpin2	0.318049		Atp6v1g1	0.340408
Fcgr3	0.318038		Ero1l	0.340139
Slk	0.317736		Zc3h7a	0.340038
Zc3h12c	0.317695		Nfkbie	0.339841
P2rx4	0.317558		Cltc	0.339534
Zfp292	0.317196		Frmd4a	0.33783
Pdia3	0.316574		Cd302	0.336189
Hsp90b1	0.315659		H2-DMa	0.335736
Lyst	0.315121		Apobec3	0.335477
Cyfip1	0.314662		Itpripl2	0.334106
Gadd45b	0.314267		Psmb6	0.333677
Entpd1	0.312784		Pla2g4a	0.33203
Gnptab	0.311508		Sgpl1	0.331448
Etnk1	0.311235		Ctsl	0.330706
mt-Atp8	0.310414		Abca1	0.329183
Morc3	0.310328		Mvp	0.32812
Slc39a1	0.310301		Tgm2	0.327845
Clec4d	0.30961		Plek	0.327316
Neurl3	0.308734		Cmklr1	0.327191
Dram1	0.308314		Gnptab	0.326337
Zcchc7	0.307056		Adap2	0.326099
Adar	0.304704		Fn1	0.326047
Prrc2c	0.303964		2001-03-01	0.325115
Usp12	0.302968		Nek6	0.325011
Susd6	0.302378		Vcp	0.323316
Furin	0.301913		H2-Q7	0.323014
Phf20l1	0.301903		Ncf1	0.321337
Phf11a	0.300799		Bhlhe41	0.32127
Nrp2	0.3005		Fnip1	0.320657
H2-DMa	0.298838		Tfec	0.320516
Prdm1	0.298491		Spint1	0.319824
Tapbpl	0.298024		Mapk6	0.318448
Trim12c	0.297821		Trafd1	0.317123
Pik3c2a	0.297588		Cpeb4	0.317115
Rab8b	0.295716		Nlrc5	0.316873
Vps13c	0.295452		Itga5	0.315943
Gm4951	0.294644		Usp25	0.315812
Mir155hg	0.294572		Hdc	0.315658
Grn	0.29389		Lgals8	0.315265
Gatm	0.293399		Gsap	0.314486
Sema4a	0.291215		Tgtp2	0.312607
Setd5	0.290853		S100a11	0.312384
Coro2a	0.290768		Gapdh	0.312353
Hpse	0.2902		Tapbpl	0.312336
Casp8	0.290166		Slc7a8	0.312174
Vwa5a	0.289799		Larp1	0.312114
Jarid2	0.289254		Peli1	0.31199
Abr	0.28887		Pfkfb3	0.310685
Smc5	0.288138		Stxbp3	0.310684
Chmp4b	0.287831		Trip11	0.310634
Irgm2	0.287611		Tbc1d9	0.310273
Azi2	0.287571		mt-Nd6	0.309457
Mvp	0.287397		Eea1	0.309385
Ccnl2	0.286535		Cep350	0.309284
Dennd1a	0.286069		Ptms	0.309198
Cd74	0.28537		Cidec	0.309085
Acin1	0.285337		Lacc1	0.308597
Snx18	0.285069		Ell2	0.308141
Srgap2	0.285067		Apaf1	0.307828
Nipa2	0.283373		Pfkp	0.307576
Ate1	0.282423		Larp4b	0.307377
Psme2b	0.282319		Manf	0.306797
Golgb1	0.281799		Tor1aip2	0.306548
AU020206	0.281646		Golga4	0.306405
Ccl3	0.281404		Vwa5a	0.305782
Ctss	0.280981		Fcgr3	0.304984
Mtm1	0.280841		mt-Atp8	0.304679
Ube2l6	0.2805		M6pr	0.304581
Acsl1	0.280099		mt-Cytb	0.30395
Gapdh	0.279822		Gdap10	0.303096
mt-Nd3	0.279716		Parp11	0.303048
Naaa	0.27955		Bcl2a1a	0.302931
Pgam1	0.279333		Cenpb	0.302241
Akap9	0.279265		Vdac2	0.302131
Tank	0.279105		Fnbp4	0.301991
Fam208a	0.278699		P4hb	0.301758
Hist1h1e	0.278443		Lpp	0.301253
Fnbp4	0.278303		Bcl2a1b	0.300101
Cndp2	0.278211		Rest	0.29996
Gpr171	0.276875		Bcl2l11	0.299566
Apaf1	0.275666		Runx1	0.297747
Ogfr	0.275661		Atp6v1c1	0.297476
Gm21092	0.275405		Pkm	0.296894
Bnip3	0.275355		Slc25a37	0.296005
Irak3	0.275111		Cd69	0.295951
Mdm4	0.274812		Lgals1	0.29383
Tpr	0.274738		Cd200	0.293383
Psme4	0.274112		Creld2	0.293039
Lpp	0.274031		H2-DMb1	0.29231
Hdc	0.27387		Itpr1	0.292246
Slc29a3	0.273075		Aoah	0.291802
Nlrp1b	0.272396		Abr	0.291655
Cd2ap	0.272255		Ifitm1	0.291062
Magohb	0.272129		Slc39a1	0.290515
Ktn1	0.271769		Zufsp	0.290363
Ppp1r10	0.271674		Stab1	0.290329
Lnpep	0.270804		Atpif1	0.289683
2005-03-01	0.270555		Gvin1	0.289505
Slc31a1	0.27053		Phgdh	0.289436
Ankrd12	0.270074		Adipor2	0.288896
Prkx	0.269733		5730508B09Rik	0.288575
Prpf38b	0.269341		Fnip2	0.28727
Larp4b	0.269038		Psme4	0.287263
Isg20	0.268583		Ppa1	0.28712
Unc93b1	0.268492		Serpinb1a	0.286887
Htt	0.268209		B930036N10Rik	0.285342
Ppa1	0.267182		Rab32	0.284366
Atp8a1	0.266038		Casp8	0.284195
Esd	0.265838		Ddx60	0.283709
Sh3pxd2b	0.265402		Adam17	0.283203
Son	0.264165		Plin2	0.282782
AW011738	0.26413		Mdfic	0.282468
Thrap3	0.264111		Ctss	0.281822
Ric1	0.264103		Rab8b	0.281782
Wars	0.263584		Slc23a2	0.280846
Fnip1	0.26157		Egr1	0.280796
Arfgef1	0.261434		Trim56	0.279961
Cmpk2	0.260798		Rhbdf2	0.279541
Cox17	0.260637		Uba7	0.279477
P2ry14	0.259791		Lmnb1	0.278922
Adam9	0.258687		Clec4a2	0.278547
Zfc3h1	0.258028		Fam46c	0.278385
Abca1	0.257919		H2-T23	0.276327
Ninj1	0.257032		Cfp	0.276324
Runx3	0.257001		Tbxas1	0.27594
5730508B09Rik	0.256705		Lyst	0.275901
Snx2	0.256638		Mgat4a	0.27574
Rbbp8	0.256638		Lnpep	0.275105
Med13	0.255427		Mllt6	0.274759
Plek	0.255423		Cdk12	0.274315
Rnf34	0.254651		Abhd5	0.27402
Rasgrp1	0.254159		Nktr	0.273223
Bcl2a1a	0.253783		mt-Nd5	0.273214
Birc3	0.2535		Ddhd1	0.27302
Vps54	0.253392		Tubb5	0.271832
Irf2	0.253322		Rexo2	0.271827
H2-T24	0.252698		Dtx3l	0.271094
Cd86	0.252609		Gnaq	0.271026
Psma4	0.252545		Daxx	0.270906
Tbk1	0.252544		Tdrd7	0.270135
Nod2	0.252069		Zmynd15	0.269612
Rab32	0.251895		Etnk1	0.268996
Slc28a2	0.251587		Fam208a	0.268936
Lcorl	0.251384		Iqsec1	0.268852
Bod1l	0.25031		Znrf1	0.268209
Gm15987	0.250119		Rhoh	0.267307
Fam32a	-0.251558		Lrrc58	0.267175
Ftl1	-0.252094		C1qc	0.266629
Ubxn1	-0.252403		Pik3r6	0.266223
Eif4b	-0.252553		Sema4a	0.265721
Ube2g2	-0.252818		Hyou1	0.264795
Foxp1	-0.253511		Hipk2	0.264745
Eif3k	-0.253704		Tns1	0.264669
Ubb	-0.255007		Txnrd1	0.264478
Mapk3	-0.255533		Hilpda	0.264467
Sec11c	-0.255895		Mdm2	0.263998
Arhgap9	-0.256593		Edem1	0.263681
Fam129a	-0.25667		Irgm2	0.262747
Elovl5	-0.256741		Id2	0.262555
S100a4	-0.257017		Skap2	0.262269
Ankrd44	-0.258904		F13a1	0.261507
Calm2	-0.259121		Bnip3	0.260121
Tuba1a	-0.25925		Eml4	0.259651
Tuba4a	-0.259569		Ankrd11	0.259327
Ywhaz	-0.260455		Plekha1	0.259323
Camkk2	-0.260818		Pfkl	0.259109
Tmc6	-0.261381		Azi2	0.258949
Akt1	-0.262609		Atp6v1e1	0.258778
Ppdpf	-0.264203		Aplp2	0.258065
Csf1r	-0.264744		Irf8	0.257742
Actg1	-0.264987		Setd5	0.257585
Sgk1	-0.265474		Eci2	0.256543
Ryr1	-0.265995		Gm21092	0.256402
Nrarp	-0.267072		Cd200r4	0.256113
6430548M08Rik	-0.267802		Xrn1	0.255676
Ifitm2	-0.268		Golgb1	0.254879
Atp1a1	-0.269325		Pira2	0.254408
Adcy7	-0.269707		Plxna1	0.254071
Pon2	-0.271604		Plscr1	0.254024
Tagln2	-0.271639		Prpf40a	0.253834
Pilrb2	-0.272242		Anxa2	0.252637
Paip2	-0.273398		Vcan	0.252436
Cyp2ab1	-0.273601		Zcchc6	0.25219
Ltb4r1	-0.275155		Amdhd2	0.252012
Ets1	-0.275195		Akr1a1	0.251533
Timp2	-0.276212		Atp1b3	0.251013
Megf9	-0.276932		Nipa2	0.250946
Capzb	-0.277469		Hmgn2	0.25082
Rps26	-0.278634		Ppip5k2	0.250618
Arpc5l	-0.279494		Klf6	0.250347
Anxa2	-0.279601		Pydc3	0.250293
Oaz2	-0.280433		Slc2a6	-0.250592
Brk1	-0.282257		Dok1	-0.250716
Rhof	-0.282592		Ptprj	-0.251444
Hexa	-0.282659		Kpna4	-0.252085
Rap1a	-0.28319		Ptk2b	-0.252345
Pigx	-0.28327		Brk1	-0.252478
Metrnl	-0.283921		Hcst	-0.252615
Fuca1	-0.284987		Cnst	-0.252637
Cd68	-0.285806		Wasf2	-0.252739
Add3	-0.285814		Tbc1d2b	-0.253033
Mettl7a1	-0.286056		1600010M07Rik	-0.253046
Atp5a1	-0.286519		Mthfd2	-0.253295
Cat	-0.286587		Amd1	-0.253305
Samsn1	-0.28765		Elmo2	-0.253545
Itm2b	-0.289665		Trim8	-0.25373
Sort1	-0.289845		Scp2	-0.253987
Pabpc1	-0.290199		Tkt	-0.254575
Slc44a2	-0.290387		Abhd12	-0.255076
Cebpb	-0.291227		Tgfbr3	-0.255848
Rnf130	-0.293319		Bcl2	-0.256795
Arhgef3	-0.294089		Fam234a	-0.257218
Bhlhe40	-0.294101		Ahsa1	-0.257392
Rpl3l	-0.29414		Arhgef3	-0.258094
Gng5	-0.296783		Slc15a4	-0.258505
Sepp1	-0.299433		Rpl41	-0.258809
Tmem26	-0.301011		Cnppd1	-0.259755
Man2b1	-0.301211		Rnf166	-0.260325
Cyb5a	-0.301942		Plcg2	-0.261262
Gnb2	-0.302042		Foxn3	-0.262133
Mdh1	-0.302101		Apbb1ip	-0.262474
Cbx3	-0.302244		Ap1s2	-0.262668
Rpl23a	-0.302412		Psenen	-0.262848
Slc15a4	-0.302761		Sirpb1c	-0.264272
Ccl6	-0.303771		Akt1	-0.264786
Ccm2	-0.304254		Unc119	-0.265748
Sgms1	-0.304716		Pmaip1	-0.265829
Bin2	-0.305048		Cdk2ap2	-0.266259
2009-09-01	-0.30665		Zfand6	-0.266975
Ppia	-0.307314		Ppm1h	-0.267493
Slc29a1	-0.307816		Dusp6	-0.267604
Ceacam1	-0.307835		Htra2	-0.268183
Cd44	-0.307858		Scarb1	-0.26849
Rpl31	-0.308028		Polr2e	-0.26865
Rpl41	-0.308118		Plbd1	-0.268735
Sephs2	-0.308919		Myo1f	-0.269493
Dazap2	-0.309297		Lyz2	-0.269975
Calhm2	-0.309648		Cdc42se1	-0.270971
Tgm3	-0.311493		Emilin2	-0.271025
Lmo4	-0.311532		Ube2g2	-0.271466
Cnbp	-0.312139		Rab8a	-0.27215
Rap1b	-0.312788		Lrmp	-0.273779
Hmgb2	-0.312852		Uqcrh	-0.273869
Creg1	-0.312979		Tsc22d4	-0.274233
Gstm1	-0.315346		Nxpe4	-0.275141
H3f3a	-0.316789		Adcy7	-0.276644
Rhoa	-0.31703		Megf9	-0.276872
Tprgl	-0.317155		Bhlhe40	-0.277121
Oaz1	-0.317667		Ptpre	-0.277159
Fosb	-0.319191		Fyn	-0.27716
Npm1	-0.320099		Ets1	-0.278315
Alox5	-0.320138		Rps9	-0.278678
Mdm1	-0.320278		BC035044	-0.279922
Mrpl33	-0.321548		Dazap2	-0.280088
Arl6ip5	-0.324009		Rplp2	-0.281142
Pbxip1	-0.324856		Arpc1b	-0.281276
Bnip3l	-0.325069		Ccnd3	-0.281417
H2afz	-0.326985		Tgfb1	-0.282487
Ctsb	-0.327374		Ifitm3	-0.282763
Hint1	-0.329838		Nckap1l	-0.283615
Rps2	-0.329922		Nfatc3	-0.283668
Cd300lb	-0.330801		Zfp467	-0.284216
Rassf5	-0.330852		Tmco1	-0.284292
Polr2e	-0.331662		S1pr4	-0.284422
Uba52	-0.331715		Lbh	-0.284737
Rpsa	-0.3318		Fosb	-0.285423
Serpinb10	-0.332688		Rara	-0.285628
Il17ra	-0.333108		H2afv	-0.285641
Plxnb2	-0.333156		Rpl10a	-0.285808
Tmco1	-0.333682		Gnb2	-0.286969
Alox5ap	-0.333744		Tecr	-0.287236
Ezr	-0.334976		Arhgap9	-0.287289
Mpc2	-0.335482		Nsa2	-0.287419
Rps17	-0.335794		Fgr	-0.287674
Rpl19	-0.338122		Notch2	-0.288182
Anxa1	-0.340252		Tnfrsf1b	-0.288591
Eif4a2	-0.340625		Hmha1	-0.288795
Ptp4a1	-0.341502		Rpl14	-0.289391
Rnase6	-0.342037		Pdha1	-0.289502
Ubc	-0.343092		Zbtb20	-0.28961
Supt4a	-0.344281		Tra2b	-0.290792
Gnas	-0.344396		Pvrl1	-0.292113
Zfp36l2	-0.344521		Cdk2ap1	-0.292335
Myadm	-0.344788		Ryr1	-0.292724
Hcst	-0.345022		Clic1	-0.293297
Stk17b	-0.347521		Ndufa6	-0.293308
Lyl1	-0.350589		BC028528	-0.293879
Ramp1	-0.350727		Rps25	-0.294909
Eif3h	-0.352392		Rps6ka1	-0.295915
Hsd11b1	-0.352563		Tpt1	-0.297323
Mknk2	-0.354258		Gmfg	-0.297369
Clic1	-0.355142		Rasa3	-0.29783
Mt1	-0.355274		Map3k14	-0.29831
Rps9	-0.355348		Srsf5	-0.298601
Taldo1	-0.356201		Gnas	-0.298921
Bri3bp	-0.356777		Lair1	-0.299339
Stap1	-0.357229		Ssh2	-0.300094
Snrpb	-0.357907		Stk17b	-0.300138
Cytip	-0.35832		Ikbkb	-0.300337
Tmem109	-0.358816		Sms	-0.300372
Rabac1	-0.359075		Rpl3l	-0.301667
Gdpd3	-0.359873		Tmsb4x	-0.302588
Eef2	-0.361563		Ckb	-0.304015
Rpl15	-0.362964		Tuba1a	-0.304041
Fmnl1	-0.363602		6430548M08Rik	-0.304462
Akr1b3	-0.364169		Arhgdib	-0.304924
Rassf3	-0.365028		Eif3k	-0.305595
Clec2i	-0.365665		Rnf130	-0.305606
Rin3	-0.366243		Ankrd44	-0.305951
Rap1gap2	-0.366535		Rpl28	-0.306257
Snrpg	-0.366698		Eif4a2	-0.306633
Cks2	-0.367256		Paip2	-0.306828
Dpep2	-0.367876		Rabac1	-0.307051
Sh3bp5	-0.368443		Add3	-0.307188
Cnn2	-0.369302		Rpl12	-0.308184
Stmn1	-0.369412		Calhm2	-0.308668
Naca	-0.369743		Rps20	-0.310221
Sh2d3c	-0.37072		Capzb	-0.310536
Pqlc1	-0.371042		Camkk2	-0.310835
Ifngr1	-0.373094		Itgb7	-0.311233
Slc25a5	-0.374563		Tmem109	-0.312006
Pdcd4	-0.376954		Tgm3	-0.312826
Adrb2	-0.378009		Ptpn18	-0.314842
Rgs1	-0.378255		Oaz2	-0.31598
Hsd17b11	-0.380227		Klf3	-0.31611
Ptp4a3	-0.38126		Itgb2	-0.316883
Fcgrt	-0.382773		Fam32a	-0.318883
Tpt1	-0.382816		Ly6e	-0.319494
Smagp	-0.383668		Eif3h	-0.319621
Scp2	-0.383724		Ltb4r1	-0.319807
Adgre1	-0.38375		Herc4	-0.320577
Flna	-0.384996		Ier2	-0.320579
Slc12a2	-0.38576		Frmd8	-0.321715
Cd37	-0.386858		Polr2l	-0.32467
Unc119	-0.38723		Tmem26	-0.324686
Uqcrh	-0.38774		Spi1	-0.325826
Fam107b	-0.388106		Inpp5d	-0.326742
Dusp5	-0.388898		Man2b1	-0.327883
Pou2f2	-0.388957		Snrpb	-0.328529
Chmp2b	-0.389072		Rhoa	-0.329225
Plp2	-0.389543		Supt4a	-0.330417
Ccpg1	-0.392528		Klf13	-0.330982
Lilra5	-0.392647		Cnbp	-0.331938
Mef2d	-0.395521		Junb	-0.333693
Itgb2	-0.397052		Ywhaz	-0.334514
Stk10	-0.399408		Gm5547	-0.335932
Selplg	-0.400008		Rpl23	-0.337042
Rpl28	-0.400216		Arl6ip5	-0.337268
Lst1	-0.402205		Cd180	-0.338071
Susd3	-0.403376		Gdpd3	-0.340281
Serinc3	-0.404791		Plxnb2	-0.340444
Cd81	-0.405314		Klf9	-0.341268
Rpl29	-0.408779		Rps12	-0.341413
Rpl11	-0.408809		Irf5	-0.341425
Prr13	-0.408956		Gltscr2	-0.343027
Tyrobp	-0.409306		Prkcb	-0.344024
Rpl6	-0.409472		Pten	-0.344571
Rpl22l1	-0.411187		H2-D1	-0.347874
Tmsb4x	-0.413278		Sema4d	-0.34826
Pfdn5	-0.413514		Arhgef10l	-0.348695
Myo1g	-0.413701		Sat1	-0.349094
Clec4a1	-0.414174		Foxp1	-0.34922
Cx3cr1	-0.415383		Eef1a1	-0.35046
Cdc42ep3	-0.417835		Rpl22	-0.351297
Rbpms	-0.420231		Rps15	-0.351715
Rpl10a	-0.420987		Gm11808	-0.351859
Trf	-0.421689		Heg1	-0.351887
Myl12b	-0.423072		Rps18	-0.352159
Abhd12	-0.423205		Mdm1	-0.352173
Sh2d1b1	-0.4235		Eef1b2	-0.353514
Coro1a	-0.425168		Pbxip1	-0.353612
Rpl27	-0.425219		Rpl19	-0.355635
Scnn1a	-0.425695		Ccm2	-0.355757
Rpl14	-0.427745		Adssl1	-0.356121
H2afv	-0.428074		Abi3	-0.357265
Rac2	-0.428203		Cebpb	-0.359749
Slc46a3	-0.428797		Dusp1	-0.360011
Arhgef1	-0.42932		Ebi3	-0.360354
Gngt2	-0.430376		Hsd11b1	-0.360561
Stk24	-0.430582		Lpcat4	-0.360899
Rpl36	-0.43106		Cox7a2l	-0.360915
Rpl38	-0.435162		Spata13	-0.36132
Anp32a	-0.437015		Rpl29	-0.361596
Rplp2	-0.443051		Rpsa	-0.361666
Tmem50a	-0.4458		St8sia4	-0.36182
Napsa	-0.446525		Cd37	-0.362832
Rps25	-0.447208		Jund	-0.363506
Nadk	-0.448251		Ccdc12	-0.364599
Rras	-0.448532		Flna	-0.364672
Pltp	-0.449405		Clec4a3	-0.365445
Naga	-0.44951		Rpl11	-0.365511
Glipr1	-0.45059		Rpl10	-0.365749
Cd48	-0.451197		Tprgl	-0.366354
Ypel3	-0.452284		Ccpg1	-0.367468
Crip1	-0.45259		Alox5ap	-0.368842
Tmcc1	-0.455346		Zfp36l2	-0.369566
Aes	-0.462928		Rpl32	-0.372204
Rpl18	-0.466911		Rps8	-0.373428
Mef2c	-0.467596		Pld4	-0.373558
Rpl37	-0.467898		Il17ra	-0.373613
Rpl36a	-0.468372		Mef2d	-0.374302
Rpl26	-0.470228		Rpl4	-0.374719
Rgs2	-0.470399		Ier5	-0.374829
Cox7a2l	-0.471967		Sgms1	-0.376639
Eif3f	-0.473064		Sh2d3c	-0.376862
Rasgrp2	-0.473819		Slc38a2	-0.377121
Rpl23	-0.474347		Nfe2	-0.377341
Rpl10	-0.474635		Rap1b	-0.379426
Rpl22	-0.475707		Atf3	-0.379644
Rps15	-0.4761		Nfam1	-0.380991
Atp1a3	-0.4775		Rps6	-0.382925
Ppp1cb	-0.477525		Rpl15	-0.386065
Aldh2	-0.478379		Ppdpf	-0.387231
Ldlrad3	-0.479434		Raly	-0.387888
Adgre4	-0.481655		Pparg	-0.387903
Rps8	-0.483511		Bin2	-0.389357
Rpl8	-0.485721		Nupr1	-0.390187
Smc6	-0.487013		Tmc6	-0.390384
Agpat4	-0.487072		Bri3bp	-0.392797
Rps20	-0.487875		Gnb2l1	-0.394137
Rps6	-0.488687		Cks2	-0.39431
Serpinb6a	-0.490264		H3f3a	-0.396015
Rpl27a	-0.491784		Hsd17b11	-0.396731
Rps28	-0.492475		Akna	-0.39896
Rpl4	-0.493754		Mrpl33	-0.401049
Rps12	-0.494172		Dpep2	-0.402087
Rps3	-0.495311		Rpl26	-0.405333
Adgre5	-0.496435		Atp1a1	-0.406174
Rpl13	-0.497843		Mknk2	-0.40621
Gm2a	-0.498293		Cytip	-0.406287
Eef1a1	-0.499432		Tmem51	-0.407042
Itgal	-0.499596		Pfdn5	-0.407279
Rps18	-0.5001		Rpl8	-0.408978
Cd83	-0.500177		Rps4x	-0.409754
Rpl39	-0.503481		Rplp0	-0.410118
Limd2	-0.504019		Tmem50a	-0.410727
S1pr5	-0.50592		Serpinb10	-0.410814
Rpl37a	-0.507449		Ubc	-0.412165
Eef1b2	-0.509708		G0s2	-0.412344
Cxcr4	-0.511665		Fam107b	-0.412635
Rps27rt	-0.513437		Metrnl	-0.414078
AF251705	-0.514541		Csk	-0.414464
Gpx1	-0.5156		Sik1	-0.415638
Cd300ld	-0.517887		Stk24	-0.416754
Rplp0	-0.518438		Rgs1	-0.417561
Zfp706	-0.5188		Rac2	-0.420223
Cd300a	-0.520665		Chmp2b	-0.421749
Ptma	-0.520797		Prr13	-0.425188
Rpl35	-0.527663		Cd48	-0.425646
Zfp36l1	-0.528115		Arhgef1	-0.426662
Rpl12	-0.528117		Arpc5l	-0.429727
Rps27a	-0.529587		Rps10	-0.430109
Rpl21	-0.531568		Klf10	-0.430835
Degs1	-0.5321		Mettl7a1	-0.431213
Rpl32	-0.538257		Rgs3	-0.432536
Rps10	-0.538405		Rpl13	-0.433303
Gnb2l1	-0.544135		Myl12b	-0.43429
L1cam	-0.546008		Pilrb2	-0.441641
Rps15a	-0.548637		Rpl39	-0.445113
Mbp	-0.552392		Rpl5	-0.44542
Ifitm6	-0.55371		Smagp	-0.44561
Lmna	-0.560094		Ptma	-0.445629
Lyz2	-0.5632		Fos	-0.445669
Pparg	-0.565214		Cyfip2	-0.44734
Rpl9	-0.567005		Cnn2	-0.447409
Rps4x	-0.570938		Trem3	-0.447516
Rpl34	-0.574095		Rps5	-0.449262
Rps5	-0.576846		Adrb2	-0.449503
Cd82	-0.577975		Rpl18	-0.450687
G0s2	-0.57842		Ptp4a3	-0.450804
Rpl3	-0.579494		Rpl3	-0.452653
Rpl35a	-0.581488		Rps3	-0.453414
Rps3a1	-0.582027		Zfp36	-0.455191
Fau	-0.584089		Snrpg	-0.455505
Rplp1	-0.58606		Eif3f	-0.455764
Rps13	-0.586251		Cd300lb	-0.456493
Rps29	-0.58627		Samsn1	-0.457169
Emp3	-0.587126		Pdcd4	-0.462921
Rpl5	-0.588788		Agpat4	-0.466348
Rps23	-0.591346		Uba52	-0.466378
Rpl17	-0.594042		Glipr1	-0.468016
Rps16	-0.596969		Csf1r	-0.468153
Tsc22d3	-0.599274		Rps15a	-0.468714
Treml4	-0.605132		Ifitm2	-0.470585
Ace	-0.608037		Slc46a3	-0.472414
Tppp3	-0.608869		Rgs2	-0.474467
Nr4a1	-0.611697		Rps7	-0.476291
Rps19	-0.611969		Dusp2	-0.476957
Rpl30	-0.612911		Rps3a1	-0.477626
Rpl7	-0.6178		Rap1a	-0.478253
Rps7	-0.617899		Aes	-0.47907
Rps14	-0.62219		Selplg	-0.480664
Rps24	-0.623318		Rpl6	-0.48154
Rps21	-0.62982		Cd83	-0.481762
Cd36	-0.633137		Rassf5	-0.482069
Eif1	-0.641164		Rpl27a	-0.485536
Rpl18a	-0.642932		Rpl27	-0.491238
B4galnt1	-0.659213		Serinc3	-0.491584
Cst3	-0.663839		Scnn1a	-0.493461
Ltb	-0.666498		Rpl9	-0.495231
Klf2	-0.684835		Anp32a	-0.495347
Spn	-0.685156		Crip1	-0.498891
Rps11	-0.688049		Rps24	-0.5034
Rpl13a	-0.704384		Rps27a	-0.505522
Cd9	-0.715326		Rpl17	-0.505855
Fabp4	-0.722961		Slc44a2	-0.507318
Eno3	-0.736278		Tyrobp	-0.50936
Rps27	-0.737709		Rps13	-0.511626
Lsp1	-0.741507		Ppp1cb	-0.514113
Klf4	-0.7494		Slc12a2	-0.514362
Smpdl3a	-0.762434		Rbpms	-0.514557
Hfe	-0.77483		Degs1	-0.516043
Hes1	-0.78963		Tmcc1	-0.518783
Ear2	-0.811974		Rpl38	-0.520384
Cd300e	-0.889267		Rpl37	-0.520799
Apoe	-0.903631		Cxcr4	-0.527953
Hpgd	-0.942026		Rpl7	-0.528143
Pglyrp1	-0.998434		Rpl36	-0.529652
			Eif1	-0.531736
			Emp3	-0.533084
			Smc6	-0.533653
			Zfp706	-0.534673
			Tsc22d3	-0.534743
			Clec2i	-0.534972
			Cd82	-0.535348
			Rpl21	-0.535376
			Fabp4	-0.536929
			Pltp	-0.54004
			Naga	-0.545754
			Ypel3	-0.54772
			Rpl35a	-0.553903
			Rpl37a	-0.554007
			Rpl30	-0.554346
			Rps16	-0.556209
			Rpl13a	-0.557779
			Rps27rt	-0.558298
			Dusp5	-0.559777
			Stk10	-0.560035
			Fmnl1	-0.566494
			Rap1gap2	-0.567713
			Stap1	-0.568386
			B4galnt1	-0.568427
			Ifngr1	-0.569608
			Myo1g	-0.569971
			Mbp	-0.570473
			Ldlrad3	-0.578244
			Rps14	-0.578997
			Rps23	-0.579351
			Aldh2	-0.580404
			Cd36	-0.580928
			Lyl1	-0.581054
			Susd3	-0.587311
			Rpl35	-0.590074
			Zfp36l1	-0.593018
			Rnase6	-0.595997
			L1cam	-0.596342
			S100a4	-0.615731
			Adgre4	-0.620541
			S1pr5	-0.62608
			Rpl34	-0.628824
			Clec4a1	-0.633251
			Rpl18a	-0.633787
			Pou2f2	-0.634753
			AF251705	-0.641312
			Rps28	-0.643838
			Mef2c	-0.643942
			Cx3cr1	-0.645146
			Atp1a3	-0.647573
			Rps19	-0.648765
			Tppp3	-0.65273
			Rasgrp2	-0.655579
			Ltb	-0.660586
			Limd2	-0.66571
			Itgal	-0.668258
			Nadk	-0.671701
			Coro1a	-0.684755
			Rras	-0.685848
			Rps21	-0.689969
			Rps11	-0.690623
			Gpx1	-0.704601
			Rps29	-0.705108
			Napsa	-0.715061
			Gngt2	-0.715431
			Lst1	-0.721174
			Gm2a	-0.731355
			Cd300ld	-0.733969
			Fau	-0.734508
			Cd300a	-0.762389
			Ifitm6	-0.770877
			Klf4	-0.79677
			Lsp1	-0.810941
			Ace	-0.838002
			Treml4	-0.845326
			Apoe	-0.864954
			Cst3	-0.866746
			Smpdl3a	-0.877077
			Adgre5	-0.883009
			Hfe	-0.889021
			Eno3	-0.89357
			Klf2	-0.895091
			Hes1	-0.918751
			Spn	-0.932294
			Nr4a1	-0.980706
			Rps27	-0.997191
			Hpgd	-1.01393
			Cd300e	-1.03325
			Pglyrp1	-1.29058
