## Supplementary table 2 for "In vivo single cell transcriptomics reveals *Klebsiella pneumoniae* rewiring of lung macrophages to promote infection"

### Sheet: IM_subset4
gene	p_value	morans_test_statistic	morans_I	q_value	module	enrichment
Ace	0	62.0982	0.777749	0	1	Control
Spn	0	57.6521	0.72199	0	1	Control
Pglyrp1	0	56.8085	0.711437	0	1	Control
Eno3	0	55.1447	0.690562	0	1	Control
Cd300e	0	53.3937	0.668563	0	1	Control
Adgre4	0	51.0408	0.638871	0	1	Control
Ear2	0	49.4334	0.618852	0	1	Control
Cd300a	0	48.1877	0.602926	0	1	Control
S1pr5	0	46.1465	0.577581	0	1	Control
Ceacam1	0	45.9382	0.574997	0	1	Control
Hfe	0	44.9076	0.562059	0	1	Control
Ifitm6	0	42.4344	0.531021	0	1	Control
Smpdl3a	0	41.8833	0.523881	0	1	Control
Cd300ld	0	41.0497	0.513611	0	1	Control
Coro1a	0	40.1288	0.500087	0	1	Control
Rnase6	0	38.7369	0.484617	0	1	Control
Cst3	0	38.7817	0.482985	0	1	Control
Gpx1	5.96945e-287	36.1814	0.450808	6.88017e-285	1	Control
AF251705	2.48469e-279	35.6936	0.445929	2.74639e-277	1	Control
Fabp4	2.28699e-271	35.1765	0.439782	2.44762e-269	1	Control
Nadk	2.59541e-263	34.6457	0.432808	2.63151e-261	1	Control
Laptm5	1.14149e-257	34.2689	0.425643	1.13184e-255	1	Control
Gm2a	5.93749e-235	32.7084	0.408087	5.06754e-233	1	Control
Abi3	4.6287e-219	31.5709	0.394458	3.58724e-217	1	Control
Limd2	1.20189e-207	30.728	0.383992	8.8084e-206	1	Control
Ltb	1.8699e-196	29.8785	0.373351	1.26078e-194	1	Control
Alox5ap	5.98716e-188	29.2165	0.364672	3.65325e-186	1	Control
Scnn1a	1.4804e-180	28.6286	0.357542	8.3879e-179	1	Control
Stk24	1.72932e-171	27.8907	0.348459	9.10931e-170	1	Control
Lyz2	1.85671e-171	27.8882	0.346898	9.74229e-170	1	Control
Rap1gap2	6.90251e-170	27.7584	0.346882	3.55268e-168	1	Control
Rpl8	6.42402e-172	27.9261	0.346832	3.43762e-170	1	Control
Agpat4	2.21552e-169	27.7164	0.346315	1.13598e-167	1	Control
Apoe	3.24066e-169	27.7027	0.346067	1.65532e-167	1	Control
Rps19	4.91903e-167	27.521	0.341963	2.42092e-165	1	Control
Smagp	9.74598e-163	27.1596	0.339262	4.61139e-161	1	Control
Slc12a2	3.25771e-161	27.0303	0.337632	1.52535e-159	1	Control
Rps21	1.38878e-161	27.0618	0.336681	6.52533e-160	1	Control
Fam107b	1.32178e-152	26.2878	0.328428	5.92166e-151	1	Control
Rps4x	1.03705e-149	26.0334	0.323919	4.57015e-148	1	Control
Rps11	7.10127e-149	25.9595	0.322611	3.10911e-147	1	Control
Rras	4.51853e-145	25.6204	0.320006	1.92824e-143	1	Control
Serinc3	2.82541e-141	25.2775	0.314933	1.17959e-139	1	Control
Atp1a1	2.28541e-139	25.1034	0.313171	9.33903e-138	1	Control
Rps18	8.34881e-138	24.9598	0.310573	3.34076e-136	1	Control
Rps27	6.69751e-138	24.9687	0.310415	2.68797e-136	1	Control
Rpl5	2.30609e-135	24.734	0.308021	9.03999e-134	1	Control
Unc119	4.05683e-134	24.618	0.30748	1.56304e-132	1	Control
Scp2	2.46765e-133	24.5446	0.306284	9.4267e-132	1	Control
Rpl3	1.79827e-133	24.5575	0.30588	6.90873e-132	1	Control
Rps7	3.69661e-133	24.5282	0.305383	1.40816e-131	1	Control
Rpl13a	6.38058e-132	24.412	0.303573	2.41692e-130	1	Control
Rpl38	6.20059e-132	24.4131	0.303126	2.35535e-130	1	Control
Rpl35a	2.86498e-131	24.3505	0.302109	1.08219e-129	1	Control
Rps8	9.88643e-131	24.2996	0.301509	3.71361e-129	1	Control
Rps29	1.87908e-129	24.1784	0.299657	6.99985e-128	1	Control
Rpl21	1.2574e-128	24.0998	0.299607	4.60761e-127	1	Control
Rps27a	9.58159e-128	24.0155	0.298328	3.4921e-126	1	Control
Rps14	1.32412e-127	24.002	0.29794	4.81286e-126	1	Control
Ap1s2	4.8014e-123	23.5614	0.29417	1.66874e-121	1	Control
Rpl35	1.33662e-122	23.5179	0.292957	4.58635e-121	1	Control
Rpl34	7.20828e-123	23.5441	0.29278	2.49881e-121	1	Control
Rpl27a	2.01073e-121	23.4026	0.290513	6.84713e-120	1	Control
Ptma	2.95564e-121	23.3862	0.290304	1.00143e-119	1	Control
Sept9	1.11004e-119	23.2309	0.290012	3.7236e-118	1	Control
Rpl13	2.21297e-120	23.3001	0.289402	7.46049e-119	1	Control
Atp1a3	3.21856e-118	23.0858	0.28825	1.06118e-116	1	Control
Rps15	1.25005e-116	22.927	0.284963	4.10144e-115	1	Control
Ptpn18	1.07377e-115	22.8332	0.284902	3.47238e-114	1	Control
Gnb2l1	2.2644e-116	22.9011	0.284792	7.41151e-115	1	Control
Rps16	4.40054e-116	22.8721	0.283848	1.43336e-114	1	Control
6430548M08Rik	9.91531e-115	22.7358	0.283845	3.16095e-113	1	Control
Rpl17	2.36941e-114	22.6975	0.281987	7.53572e-113	1	Control
Rps24	1.03252e-113	22.6327	0.280989	3.26845e-112	1	Control
Rpl37a	1.10887e-113	22.6296	0.280682	3.50189e-112	1	Control
Rpl32	2.08537e-111	22.3974	0.278351	6.42037e-110	1	Control
Rpl37	5.78899e-111	22.3519	0.277676	1.77419e-109	1	Control
Rpl39	9.22144e-111	22.3311	0.277539	2.81975e-109	1	Control
Fau	1.92347e-109	22.1949	0.275223	5.8419e-108	1	Control
Metrnl	8.24695e-108	22.0253	0.274826	2.4604e-106	1	Control
Tkt	1.86711e-106	21.8835	0.272656	5.44977e-105	1	Control
Rplp1	4.01945e-106	21.8485	0.271183	1.16815e-104	1	Control
Rplp0	9.68948e-106	21.8082	0.271021	2.80392e-104	1	Control
Rpl6	1.12605e-105	21.8014	0.270946	3.25156e-104	1	Control
Rpl10a	1.72918e-104	21.676	0.269852	4.92981e-103	1	Control
Rplp2	9.70745e-105	21.7025	0.269264	2.77341e-103	1	Control
S100a4	1.77802e-103	21.5684	0.268954	5.03711e-102	1	Control
Rpl36a	6.99773e-102	21.3978	0.266502	1.95777e-100	1	Control
Rps10	7.85332e-101	21.2848	0.264314	2.17458e-99	1	Control
Rpl23	5.35096e-101	21.3028	0.263786	1.48473e-99	1	Control
Rpl11	1.53439e-99	21.145	0.262587	4.23134e-98	1	Control
Rpl36	1.04011e-97	20.9451	0.260084	2.79957e-96	1	Control
Serpinb10	9.49171e-97	20.8395	0.259912	2.53457e-95	1	Control
Rps20	1.88956e-97	20.9166	0.259697	5.06576e-96	1	Control
Eef1b2	2.14456e-96	20.8004	0.259165	5.70401e-95	1	Control
Glud1	5.83076e-96	20.7524	0.258711	1.5387e-94	1	Control
Rps15a	5.45998e-96	20.7556	0.258084	1.44652e-94	1	Control
Rpl30	2.56399e-95	20.6811	0.257111	6.73986e-94	1	Control
Rps13	2.32936e-95	20.6857	0.257031	6.13503e-94	1	Control
Aldh2	1.84016e-93	20.4739	0.255446	4.74466e-92	1	Control
Rps3a1	2.27576e-94	20.5755	0.255437	5.92444e-93	1	Control
Rps3	7.97667e-93	20.4023	0.253316	2.04886e-91	1	Control
Mdm1	8.97429e-92	20.2836	0.252719	2.29636e-90	1	Control
Rpl7	9.42485e-87	19.7068	0.244956	2.31501e-85	1	Control
Rpl9	4.13661e-86	19.6318	0.243982	1.01422e-84	1	Control
Rpl27	7.59962e-85	19.4834	0.2423	1.8465e-83	1	Control
Slc46a3	2.83752e-84	19.4158	0.242058	6.84507e-83	1	Control
Ryr1	4.83902e-84	19.3884	0.241615	1.16111e-82	1	Control
S100a10	1.24445e-83	19.3397	0.24118	2.98072e-82	1	Control
Rpl26	1.40901e-84	19.4517	0.241122	3.4051e-83	1	Control
Rgs3	4.01206e-83	19.2792	0.240474	9.55877e-82	1	Control
Nfe2	7.33051e-83	19.248	0.239992	1.74035e-81	1	Control
Lgals1	1.18834e-82	19.223	0.239774	2.81136e-81	1	Control
Rgs10	1.4781e-81	19.0918	0.23814	3.45445e-80	1	Control
Mrpl33	2.23133e-80	18.9494	0.236162	5.17001e-79	1	Control
Eif3f	1.03729e-79	18.8684	0.235031	2.39109e-78	1	Control
Rps23	2.84257e-80	18.9367	0.23493	6.57497e-79	1	Control
Arl6ip5	2.13592e-79	18.8302	0.234779	4.89844e-78	1	Control
Rps28	1.80206e-79	18.8392	0.234016	4.1469e-78	1	Control
Rpl4	1.23189e-78	18.7372	0.233097	2.80135e-77	1	Control
Tmem26	9.9945e-78	18.6254	0.231791	2.26134e-76	1	Control
Rpl23a	1.31707e-77	18.6106	0.231426	2.97499e-76	1	Control
Rps5	4.94425e-76	18.4154	0.228816	1.10022e-74	1	Control
Eef1a1	1.24867e-76	18.4897	0.228736	2.80638e-75	1	Control
Ndufa4	3.74332e-75	18.3055	0.228113	8.22128e-74	1	Control
Rps25	1.73331e-75	18.3473	0.227837	3.83804e-74	1	Control
Rassf3	3.16633e-74	18.1888	0.22679	6.84262e-73	1	Control
Rpl18a	5.98637e-75	18.2799	0.226714	1.31262e-73	1	Control
Rpl29	1.82222e-74	18.219	0.226491	3.95059e-73	1	Control
Rpl28	1.25171e-74	18.2396	0.22613	2.72686e-73	1	Control
Pfdn5	1.75005e-73	18.0948	0.225204	3.74e-72	1	Control
Taldo1	2.57202e-73	18.0736	0.224891	5.47062e-72	1	Control
Gm9733	4.90691e-73	18.0379	0.224879	1.04204e-71	1	Control
Tmem50a	3.58454e-72	17.9277	0.223289	7.54095e-71	1	Control
Cd48	5.42165e-72	17.9047	0.223003	1.13703e-70	1	Control
Rps9	9.78553e-73	17.9997	0.222572	2.0683e-71	1	Control
Rps6	7.30467e-72	17.8881	0.222204	1.52719e-70	1	Control
Sh2d3c	2.44919e-71	17.8205	0.222106	5.09681e-70	1	Control
Arhgef10l	9.94699e-71	17.7419	0.221209	2.05729e-69	1	Control
Ccm2	5.46649e-70	17.6459	0.219991	1.1169e-68	1	Control
Heg1	1.27263e-69	17.5981	0.219293	2.59627e-68	1	Control
Sirpb1c	1.58176e-69	17.5858	0.219138	3.21719e-68	1	Control
Rpl22	4.75045e-69	17.5234	0.217792	9.5898e-68	1	Control
Hsd11b1	1.75075e-68	17.449	0.217058	3.508e-67	1	Control
Rpl10	3.52013e-68	17.4091	0.215973	7.03243e-67	1	Control
Rpl18	4.24837e-68	17.3983	0.215828	8.44975e-67	1	Control
Cnn2	5.35698e-67	17.2525	0.215033	1.04998e-65	1	Control
Hsd17b11	8.48955e-67	17.2259	0.214731	1.65436e-65	1	Control
Rpl14	5.90809e-67	17.2469	0.214342	1.15632e-65	1	Control
Fyn	2.47691e-66	17.1638	0.213944	4.79901e-65	1	Control
Rps12	1.45359e-66	17.1947	0.213478	2.82039e-65	1	Control
Eif1	3.72281e-65	17.0057	0.210775	7.13097e-64	1	Control
Rpl12	3.32161e-64	16.877	0.209751	6.29985e-63	1	Control
Ucp2	8.46676e-64	16.8217	0.208915	1.59908e-62	1	Control
Rps27rt	4.3396e-63	16.7246	0.208337	8.12771e-62	1	Control
Hint1	1.59972e-62	16.6467	0.207255	2.98785e-61	1	Control
Cox7a2l	1.73271e-61	16.5034	0.205548	3.19638e-60	1	Control
Cdkn2d	3.95943e-61	16.4535	0.205003	7.26434e-60	1	Control
Bnip3l	4.42501e-61	16.4467	0.204928	8.10752e-60	1	Control
Rpl41	1.34102e-61	16.5189	0.204534	2.48402e-60	1	Control
Naca	3.59091e-60	16.3194	0.202903	6.53487e-59	1	Control
Creb5	0	54.9868	0.687542	0	2	Control
Slc7a2	0	54.883	0.684411	0	2	Control
Pou2f2	0	51.9811	0.650291	0	2	Control
Adgre5	0	46.8092	0.585445	0	2	Control
Adrbk2	0	43.1263	0.539435	0	2	Control
Ccr2	0	42.8301	0.535919	0	2	Control
Axl	0	40.7638	0.509765	0	2	Control
Il17ra	0	40.2474	0.503276	0	2	Control
Ccr1	0	39.9104	0.498667	0	2	Control
Nrp2	0	39.6857	0.495399	0	2	Control
Myo1g	0	38.6511	0.483097	0	2	Control
Sh3pxd2b	0	38.4595	0.47983	0	2	Control
Ssh2	0	37.7584	0.472181	0	2	Control
Dst	0	37.9113	0.471235	0	2	Control
Pydc4	0	37.5511	0.469648	0	2	Control
Dab2	1.05734e-293	36.6082	0.45653	1.25072e-291	2	Control
Pld4	1.96477e-287	36.2121	0.452143	2.28405e-285	2	Control
F13a1	4.76785e-270	35.0901	0.436341	5.06256e-268	2	Control
Hvcn1	1.17313e-266	34.8671	0.434412	1.23591e-264	2	Control
Klf4	4.80077e-264	34.6943	0.433803	4.94186e-262	2	Control
Zfp36l2	2.46431e-257	34.2464	0.427842	2.42564e-255	2	Control
Ypel3	4.33194e-217	31.427	0.392862	3.30035e-215	2	Control
Tmem176b	1.63589e-206	30.643	0.382626	1.17968e-204	2	Control
AI504432	2.87759e-205	30.5494	0.381321	2.06406e-203	2	Control
Fgr	2.69968e-204	30.4761	0.380089	1.9262e-202	2	Control
Fyb	5.88539e-202	30.2991	0.377144	4.17708e-200	2	Control
Itga4	1.10306e-198	30.0497	0.375039	7.70712e-197	2	Control
Celf2	7.47993e-195	29.755	0.371578	4.96881e-193	2	Control
Hip1	1.54689e-191	29.4976	0.368626	1.00287e-189	2	Control
Mndal	1.60402e-191	29.4963	0.368576	1.03494e-189	2	Control
Arhgef1	7.6071e-190	29.3654	0.366837	4.79354e-188	2	Control
Trim47	8.49904e-197	29.9049	0.363048	5.84742e-195	2	Control
Mef2c	2.33671e-184	28.9324	0.361612	1.36409e-182	2	Control
Rara	1.10571e-182	28.7989	0.359859	6.39934e-181	2	Control
Parp14	1.00887e-174	28.1561	0.351689	5.59858e-173	2	Control
Lhfpl2	1.65854e-173	28.0566	0.347333	8.94616e-172	2	Control
Spon1	1.90813e-170	27.8046	0.346504	9.89659e-169	2	Control
Add3	1.87571e-168	27.6393	0.345397	9.4734e-167	2	Control
Ankrd44	5.7202e-167	27.5155	0.34371	2.80498e-165	2	Control
Ptprc	2.73106e-164	27.2907	0.338112	1.32001e-162	2	Control
Fos	6.67124e-157	26.661	0.333	3.08088e-155	2	Control
Stat2	1.51767e-151	26.1949	0.327215	6.71009e-150	2	Control
Zfyve9	1.5108e-145	25.6631	0.320579	6.509e-144	2	Control
Cd244	2.45674e-145	25.6442	0.320359	1.05507e-143	2	Control
P2ry14	6.82708e-144	25.5144	0.317435	2.9042e-142	2	Control
Cdc42ep3	1.17512e-141	25.3121	0.31614	4.95203e-140	2	Control
Clec4a2	8.92879e-140	25.1407	0.31369	3.67088e-138	2	Control
Fam129b	5.56228e-140	25.1595	0.313525	2.30084e-138	2	Control
Tmem176a	1.40639e-139	25.1227	0.313323	5.76451e-138	2	Control
Gm15987	4.10511e-138	24.9882	0.312073	1.65246e-136	2	Control
Rab3il1	1.10596e-137	24.9486	0.309581	4.39936e-136	2	Control
Adrb2	1.09576e-135	24.764	0.309289	4.32055e-134	2	Control
Il6ra	1.91827e-135	24.7414	0.308897	7.54164e-134	2	Control
Cbfa2t3	3.37466e-135	24.7186	0.308731	1.31905e-133	2	Control
Apbb1ip	3.61616e-135	24.7158	0.308136	1.4053e-133	2	Control
Slc25a37	1.602e-130	24.2798	0.302993	6.00084e-129	2	Control
Dock2	3.41883e-129	24.1536	0.301419	1.26656e-127	2	Control
Stk17b	1.83517e-128	24.0841	0.300742	6.70656e-127	2	Control
Sik1	1.69931e-127	23.9917	0.299607	6.12706e-126	2	Control
Slc29a3	2.9223e-127	23.9691	0.29907	1.05086e-125	2	Control
Pag1	3.14571e-126	23.8699	0.298069	1.12222e-124	2	Control
Irf2bp2	1.25472e-124	23.7153	0.296117	4.41774e-123	2	Control
Fn1	7.91112e-125	23.7347	0.29548	2.79271e-123	2	Control
Cd300lf	1.301e-122	23.5191	0.293631	4.47551e-121	2	Control
Gas7	3.48479e-123	23.5749	0.292807	1.21427e-121	2	Control
Oas2	1.07162e-119	23.2324	0.28989	3.6037e-118	2	Control
Ciita	8.42158e-119	23.1437	0.28848	2.79029e-117	2	Control
Gnaq	2.56132e-118	23.0956	0.288104	8.46555e-117	2	Control
Slc39a14	8.1242e-119	23.1452	0.287092	2.69839e-117	2	Control
Olfml3	5.99642e-124	23.6493	0.284912	2.1003e-122	2	Control
Tmcc1	6.18312e-114	22.6553	0.282798	1.96187e-112	2	Control
Fgd4	1.96884e-112	22.5023	0.28092	6.18878e-111	2	Control
Scarb1	6.56687e-112	22.4488	0.280265	2.04042e-110	2	Control
Mgat4a	1.34047e-111	22.4171	0.279325	4.14594e-110	2	Control
Tbxas1	3.3141e-111	22.3768	0.278579	1.01801e-109	2	Control
Cttnbp2nl	1.42439e-109	22.2084	0.276299	4.33588e-108	2	Control
Clec2i	1.134e-108	22.115	0.275846	3.40578e-107	2	Control
Myof	1.83487e-108	22.0933	0.275639	5.4985e-107	2	Control
F11r	1.09668e-107	22.0123	0.274536	3.26462e-106	2	Control
Plxnd1	2.13661e-107	21.9821	0.273912	6.33234e-106	2	Control
Samd9l	5.56584e-107	21.9386	0.273814	1.63876e-105	2	Control
Mfsd7a	1.76662e-106	21.886	0.27185	5.16765e-105	2	Control
Tmc6	8.78317e-105	21.7071	0.270898	2.51467e-103	2	Control
Mbnl1	2.66749e-104	21.656	0.269926	7.58884e-103	2	Control
Jun	4.64293e-103	21.524	0.268502	1.3071e-101	2	Control
Vsir	9.7286e-102	21.3825	0.266823	2.71615e-100	2	Control
Lrp1	4.86715e-99	21.0904	0.262892	1.33673e-97	2	Control
Zfp36	6.10567e-99	21.0797	0.262475	1.67347e-97	2	Control
Slc23a2	7.04111e-98	20.9637	0.261137	1.90279e-96	2	Control
Tcf7l2	7.00606e-97	20.854	0.260244	1.87454e-95	2	Control
Anxa3	2.444e-96	20.7942	0.25905	6.48767e-95	2	Control
Emp1	1.93097e-98	21.0251	0.258892	5.24983e-97	2	Control
Pald1	2.79226e-99	21.1167	0.258853	7.68442e-98	2	Control
Kcnk13	1.02808e-101	21.3799	0.256987	2.86438e-100	2	Control
Klf13	1.1032e-94	20.6106	0.256785	2.88308e-93	2	Control
Adcy7	4.81395e-94	20.5391	0.256294	1.25079e-92	2	Control
Batf3	1.86518e-94	20.5851	0.256245	4.86499e-93	2	Control
Nabp1	9.24921e-92	20.2821	0.253052	2.36223e-90	2	Control
Nedd9	1.02167e-91	20.2772	0.253002	2.6044e-90	2	Control
Fam105a	5.79826e-90	20.0776	0.250445	1.45876e-88	2	Control
Pot1b	8.82569e-90	20.0567	0.250238	2.21628e-88	2	Control
Cd33	1.81279e-87	19.7901	0.245567	4.48542e-86	2	Control
Frmd4b	1.69366e-85	19.5601	0.243294	4.13001e-84	2	Control
Nek6	9.45429e-86	19.5898	0.242995	2.30962e-84	2	Control
Mafb	2.46455e-83	19.3044	0.240775	5.89262e-82	2	Control
Rhoc	9.19252e-85	19.4736	0.240654	2.22551e-83	2	Control
Vwa5a	5.00985e-82	19.1482	0.238771	1.17902e-80	2	Control
Cav2	5.15772e-81	19.0264	0.234928	1.20124e-79	2	Control
Pvt1	1.94948e-80	18.9566	0.231522	4.52473e-79	2	Control
Il21r	1.44362e-76	18.4819	0.23034	3.23913e-75	2	Control
Tmem37	5.44383e-79	18.7806	0.229809	1.24213e-77	2	Control
Dock8	1.1563e-75	18.3693	0.229051	2.56459e-74	2	Control
Pip4k2a	7.76353e-75	18.2657	0.227695	1.69678e-73	2	Control
Blnk	3.89379e-76	18.4283	0.226652	8.67897e-75	2	Control
Naga	1.1316e-73	18.1188	0.22592	2.42988e-72	2	Control
Ttc39b	1.05877e-73	18.1225	0.225407	2.27712e-72	2	Control
Lmna	1.14865e-74	18.2443	0.224819	2.5064e-73	2	Control
Fosb	4.05177e-72	17.9209	0.223374	8.51061e-71	2	Control
Arid5a	1.21234e-71	17.8598	0.222524	2.5268e-70	2	Control
F7	1.23226e-72	17.987	0.222349	2.60046e-71	2	Control
Tcirg1	3.01037e-70	17.6796	0.220364	6.19769e-69	2	Control
Sgms1	3.67062e-70	17.6684	0.220244	7.54547e-69	2	Control
Rrbp1	4.09904e-70	17.6622	0.219641	8.41333e-69	2	Control
Gpnmb	1.28472e-72	17.9847	0.219381	2.70695e-71	2	Control
Btg2	1.32546e-69	17.5958	0.219142	2.69998e-68	2	Control
Dusp1	1.42403e-68	17.4608	0.217499	2.86186e-67	2	Control
AU020206	2.79814e-68	17.4222	0.216968	5.59835e-67	2	Control
Siglec1	1.43522e-68	17.4604	0.21632	2.88005e-67	2	Control
Klf10	4.7782e-67	17.2591	0.215126	9.37904e-66	2	Control
Pmp22	1.44595e-73	18.1053	0.214534	3.09502e-72	2	Control
Rab7b	6.70057e-67	17.2396	0.213791	1.30952e-65	2	Control
Csf2rb	5.5971e-66	17.1164	0.213284	1.07978e-64	2	Control
Igfbp6	8.56839e-67	17.2254	0.212998	1.66731e-65	2	Control
Pira2	2.52955e-65	17.0284	0.212152	4.86605e-64	2	Control
Stk38	2.15136e-64	16.9026	0.210484	4.08607e-63	2	Control
Elmo2	4.22003e-64	16.8629	0.210169	7.99257e-63	2	Control
Gpcpd1	1.59072e-63	16.7843	0.209172	3.00013e-62	2	Control
Mdfic	1.91897e-63	16.7731	0.208939	3.6091e-62	2	Control
Fcrls	2.57506e-70	17.6884	0.20758	5.30959e-69	2	Control
Arhgap39	6.17596e-62	16.5656	0.206367	1.14873e-60	2	Control
Gas2l3	2.08189e-62	16.6309	0.206188	3.88302e-61	2	Control
Cd84	7.98526e-62	16.5501	0.206147	1.48321e-60	2	Control
Vdr	3.28654e-63	16.7411	0.206126	6.16397e-62	2	Control
Dhrs3	3.42118e-62	16.6011	0.205661	6.37218e-61	2	Control
Ahnak2	1.9747e-64	16.9077	0.205196	3.75582e-63	2	Control
Camk1	1.38691e-59	16.2367	0.202085	2.51378e-58	2	Control
Pla2g4a	3.34517e-59	16.1826	0.201482	6.03069e-58	2	Control
Idh2	1.18924e-58	16.1043	0.200135	2.13256e-57	2	Control
AA467197	0	60.7427	0.759867	0	3	KP
Cxcl16	0	60.5467	0.75794	0	3	KP
Nos2	0	55.8279	0.696168	0	3	KP
Mmp14	0	55.3611	0.69275	0	3	KP
Il1rn	0	54.0974	0.676883	0	3	KP
Isg15	0	50.5377	0.632602	0	3	KP
Cxcl10	0	48.8999	0.611557	0	3	KP
Cxcl9	0	47.8244	0.597406	0	3	KP
Sdc4	0	46.7306	0.583827	0	3	KP
Ptgs2	0	46.8038	0.583679	0	3	KP
Ptafr	0	46.3688	0.580087	0	3	KP
Ifi205	0	45.3037	0.566758	0	3	KP
Itgal	0	43.9638	0.549382	0	3	KP
Capg	0	43.7309	0.547152	0	3	KP
Car13	0	43.3175	0.538664	0	3	KP
Basp1	0	42.6242	0.532472	0	3	KP
Hcar2	0	42.128	0.52622	0	3	KP
Oasl1	0	41.9022	0.523901	0	3	KP
Ccl5	0	41.537	0.518912	0	3	KP
Ms4a6d	0	41.0199	0.51325	0	3	KP
Mnda	0	40.5428	0.507283	0	3	KP
Gbp2	0	40.5082	0.506828	0	3	KP
Fgl2	0	39.7098	0.496628	0	3	KP
Rsad2	0	39.6409	0.495471	0	3	KP
Ass1	0	39.6092	0.495387	0	3	KP
Clec4d	0	39.0283	0.487279	0	3	KP
Ifi47	0	38.8258	0.485739	0	3	KP
Clec5a	0	38.6524	0.482946	0	3	KP
Fmnl2	0	37.7677	0.471203	0	3	KP
Tarm1	0	37.6156	0.469033	0	3	KP
Ifit1	3.04813e-298	36.8925	0.461042	3.77101e-296	3	KP
Cd40	2.12343e-296	36.7774	0.459737	2.57968e-294	3	KP
Clec4e	3.38876e-294	36.6393	0.458129	4.04402e-292	3	KP
Scimp	1.85563e-291	36.4669	0.455566	2.17593e-289	3	KP
Rab20	1.58905e-282	35.8989	0.448692	1.78569e-280	3	KP
H2-Aa	1.69047e-277	35.5753	0.444949	1.85333e-275	3	KP
Cstb	2.14353e-273	35.3089	0.44152	2.33109e-271	3	KP
S100a9	2.37824e-280	35.7592	0.438953	2.65046e-278	3	KP
H2-Eb1	4.19465e-265	34.7644	0.434723	4.35114e-263	3	KP
Ly6c2	2.92288e-260	34.4424	0.430633	2.94142e-258	3	KP
Cd63	5.18799e-260	34.4258	0.428748	5.18223e-258	3	KP
Upp1	1.14828e-256	34.2015	0.426652	1.12207e-254	3	KP
Serpina3g	4.4879e-255	34.0942	0.425892	4.32281e-253	3	KP
AW112010	9.36601e-250	33.7334	0.421699	8.89441e-248	3	KP
Gbp3	5.16846e-249	33.6828	0.421191	4.84004e-247	3	KP
Ccrl2	2.01499e-247	33.5739	0.419715	1.87394e-245	3	KP
Chst11	1.09495e-242	33.2479	0.412115	1.00445e-240	3	KP
Gatm	1.68158e-239	33.0267	0.412075	1.50173e-237	3	KP
Usp18	4.82774e-236	32.7849	0.409589	4.20014e-234	3	KP
Lcn2	3.19339e-236	32.7975	0.406581	2.79629e-234	3	KP
Pyhin1	2.01851e-230	32.3881	0.404912	1.66991e-228	3	KP
S100a8	5.91801e-234	32.6381	0.403857	4.98777e-232	3	KP
Ifit3	7.04032e-226	32.0638	0.400735	5.68496e-224	3	KP
Fcgr1	1.47246e-221	31.7524	0.396963	1.16118e-219	3	KP
Ier3	4.59749e-221	31.7165	0.396009	3.60449e-219	3	KP
H2-DMb1	1.96093e-218	31.5252	0.394109	1.51104e-216	3	KP
Clec4n	2.76745e-218	31.5143	0.393379	2.1204e-216	3	KP
Ccl4	5.30736e-208	30.7546	0.383841	3.91091e-206	3	KP
Socs1	1.45063e-206	30.647	0.382557	1.05171e-204	3	KP
Rtp4	9.20338e-199	30.0557	0.375712	6.46393e-197	3	KP
Gm4955	1.68139e-196	29.8821	0.373435	1.13937e-194	3	KP
Hdc	3.24593e-195	29.783	0.370315	2.1669e-193	3	KP
Lgals3bp	1.98435e-192	29.567	0.369548	1.2927e-190	3	KP
Ms4a4c	1.3918e-190	29.4231	0.367585	8.85305e-189	3	KP
C1qb	6.56585e-191	29.4486	0.36716	4.19623e-189	3	KP
Glrx	6.31274e-189	29.2933	0.365894	3.92292e-187	3	KP
Fam46c	2.52126e-189	29.3246	0.365049	1.58135e-187	3	KP
Cd24a	7.55126e-190	29.3656	0.364844	4.78069e-188	3	KP
Ninj1	3.04868e-187	29.1608	0.364282	1.84356e-185	3	KP
Anxa4	1.87406e-183	28.8604	0.360602	1.0893e-181	3	KP
Serpina3f	7.29138e-185	28.9726	0.360413	4.29363e-183	3	KP
Bst2	1.32655e-180	28.6324	0.357693	7.57989e-179	3	KP
Igtp	5.59396e-176	28.2585	0.353122	3.11713e-174	3	KP
Ccl3	1.31861e-174	28.1466	0.3514	7.22826e-173	3	KP
Sod2	4.0921e-174	28.1064	0.351091	2.23409e-172	3	KP
Cnn3	1.14444e-174	28.1516	0.350939	6.29909e-173	3	KP
Nlrp3	1.4945e-173	28.0603	0.350428	8.09373e-172	3	KP
Slpi	8.63857e-174	28.0798	0.349871	4.69722e-172	3	KP
Gadd45b	1.54877e-172	27.977	0.349516	8.32076e-171	3	KP
Gpr84	9.29319e-172	27.9129	0.348127	4.93381e-170	3	KP
Arg2	1.42258e-171	27.8977	0.34665	7.52294e-170	3	KP
Irgm1	6.47461e-168	27.5945	0.344818	3.24573e-166	3	KP
Il18bp	3.13399e-168	27.6208	0.344744	1.57693e-166	3	KP
Phf11d	3.49147e-166	27.4498	0.342837	1.69973e-164	3	KP
C3ar1	3.19476e-167	27.5367	0.342655	1.57807e-165	3	KP
Lgals9	4.10616e-164	27.2758	0.34076	1.97756e-162	3	KP
Sphk1	1.19258e-167	27.5724	0.338201	5.95625e-166	3	KP
Tgtp1	4.97477e-158	26.7581	0.332657	2.30532e-156	3	KP
Slc31a2	1.01017e-153	26.3853	0.329521	4.58658e-152	3	KP
Ppa1	1.75726e-153	26.3643	0.328972	7.89888e-152	3	KP
Fam26f	6.1289e-152	26.2295	0.327632	2.71869e-150	3	KP
Eva1b	4.64187e-152	26.2401	0.326682	2.06586e-150	3	KP
Gpr171	7.24064e-149	25.9588	0.322917	3.15987e-147	3	KP
Csf1	3.23791e-149	25.9897	0.321657	1.42225e-147	3	KP
Gla	2.10287e-146	25.7397	0.321107	9.11808e-145	3	KP
Slc3a2	1.16885e-142	25.403	0.317291	4.9566e-141	3	KP
Rai14	3.21547e-142	25.3632	0.314989	1.35927e-140	3	KP
Ly6a	4.96829e-139	25.0725	0.313055	2.01799e-137	3	KP
Il1r2	2.2372e-133	24.5486	0.30366	8.57064e-132	3	KP
Isg20	6.82965e-131	24.3148	0.303321	2.57256e-129	3	KP
Marcksl1	1.97054e-125	23.7931	0.296959	6.99283e-124	3	KP
Arg1	4.79617e-129	24.1396	0.29651	1.76711e-127	3	KP
Hilpda	1.33728e-120	23.3216	0.289271	4.51961e-119	3	KP
Cdkn1a	5.0666e-119	23.1656	0.28921	1.69117e-117	3	KP
Tnfrsf1b	4.47304e-115	22.7707	0.283709	1.43616e-113	3	KP
Ccl12	5.05736e-115	22.7653	0.282376	1.61992e-113	3	KP
Gm20406	3.16721e-116	22.8865	0.275824	1.03413e-114	3	KP
Ms4a6b	2.05424e-108	22.0882	0.275434	6.14221e-107	3	KP
Ifit3b	2.79286e-107	21.9699	0.273411	8.25915e-106	3	KP
Asprv1	9.35607e-122	23.4352	0.27308	3.2022e-120	3	KP
Slamf8	7.23202e-106	21.8216	0.272357	2.09729e-104	3	KP
Pla2g16	8.00007e-104	21.6053	0.26949	2.27118e-102	3	KP
Slc2a1	2.38555e-103	21.5548	0.268913	6.74405e-102	3	KP
Oas3	3.74381e-103	21.5339	0.268764	1.05618e-101	3	KP
Ctsc	1.7911e-98	21.0287	0.262178	4.8794e-97	3	KP
Dnase1l3	6.06987e-94	20.5279	0.254456	1.57106e-92	3	KP
Cyth3	1.62264e-90	20.1407	0.251298	4.11304e-89	3	KP
Cd86	2.66988e-90	20.116	0.250945	6.7422e-89	3	KP
Mreg	5.06185e-95	20.6482	0.248497	1.32542e-93	3	KP
Bhlhe40	5.03723e-88	19.8545	0.247701	1.24866e-86	3	KP
Ets2	4.58301e-87	19.7433	0.246171	1.12983e-85	3	KP
Lmnb1	8.36846e-85	19.4784	0.242615	2.02965e-83	3	KP
Traf1	4.10104e-84	19.3969	0.241949	9.85785e-83	3	KP
Ehd1	3.87224e-83	19.2811	0.240496	9.24197e-82	3	KP
Nfkbia	1.73425e-81	19.0834	0.237762	4.04608e-80	3	KP
Sp140	2.35421e-79	18.825	0.234769	5.38991e-78	3	KP
Trim30c	1.94571e-79	18.8351	0.234126	4.46982e-78	3	KP
Bnip3	2.9652e-79	18.8128	0.233865	6.77724e-78	3	KP
Slc31a1	1.12138e-75	18.371	0.229	2.49124e-74	3	KP
Plekho1	5.52503e-74	18.1582	0.226415	1.19208e-72	3	KP
Ube2l6	6.12933e-73	18.0256	0.224734	1.29959e-71	3	KP
Sdc1	1.29205e-74	18.2379	0.223643	2.81022e-73	3	KP
Csrnp1	6.00721e-72	17.899	0.222995	1.25788e-70	3	KP
Smim3	3.17294e-71	17.806	0.221743	6.59277e-70	3	KP
Rhov	4.13573e-70	17.6617	0.217809	8.47572e-69	3	KP
Zbp1	1.40393e-68	17.4616	0.217474	2.82567e-67	3	KP
Sdcbp	6.0774e-68	17.3778	0.21624	1.20698e-66	3	KP
Tnip1	1.80874e-67	17.3151	0.215814	3.56591e-66	3	KP
Pdgfa	2.93589e-69	17.5507	0.215153	5.95345e-68	3	KP
Gm13822	3.4025e-65	17.011	0.210444	6.52671e-64	3	KP
Fam20c	1.01628e-64	16.9468	0.21029	1.9384e-63	3	KP
Uap1l1	1.76863e-63	16.778	0.208708	3.33099e-62	3	KP
Src	9.76216e-61	16.3987	0.202323	1.7862e-59	3	KP
Ifit1bl2	4.02577e-65	17.0012	0.201135	7.70035e-64	3	KP
Irg1	0	59.7705	0.747865	0	4	KP
Inhba	0	57.7463	0.7198	0	4	KP
Il1a	0	53.3071	0.66546	0	4	KP
Slc7a11	0	49.7052	0.621099	0	4	KP
Procr	0	47.0636	0.586249	0	4	KP
Slamf7	0	46.8313	0.585548	0	4	KP
Ralgds	0	46.8415	0.585077	0	4	KP
Il12a	0	47.0491	0.584968	0	4	KP
Cfb	0	45.5343	0.569584	0	4	KP
Cd14	0	44.9222	0.561732	0	4	KP
Mir155hg	0	44.8626	0.557195	0	4	KP
Pdpn	0	43.1412	0.533516	0	4	KP
Cd38	0	42.4768	0.530378	0	4	KP
Gbp5	0	42.2149	0.528123	0	4	KP
Anpep	0	41.4719	0.517571	0	4	KP
Il7r	0	40.4792	0.502367	0	4	KP
Gbp4	0	39.796	0.497384	0	4	KP
Ifit2	0	39.3451	0.492036	0	4	KP
H2-Ab1	0	38.8071	0.485478	0	4	KP
Slfn1	0	38.565	0.482466	0	4	KP
Mxd1	0	38.0321	0.475229	0	4	KP
Nampt	0	37.799	0.472798	0	4	KP
Hif1a	1.91893e-296	36.7801	0.459986	2.35243e-294	4	KP
Ptges	9.43109e-285	36.0413	0.443563	1.06872e-282	4	KP
Slfn5	3.68654e-265	34.7681	0.434774	3.85372e-263	4	KP
Bst1	2.23258e-263	34.65	0.433052	2.28079e-261	4	KP
Csf2rb2	9.25353e-250	33.7338	0.42153	8.84992e-248	4	KP
Hivep3	1.81244e-228	32.2491	0.402528	1.48126e-226	4	KP
Iigp1	8.36335e-228	32.2017	0.401598	6.79397e-226	4	KP
Cd200	1.02467e-235	32.762	0.401289	8.80105e-234	4	KP
Batf2	6.19895e-225	31.996	0.399463	4.94632e-223	4	KP
Cd274	8.10803e-222	31.7711	0.397155	6.43158e-220	4	KP
Slco3a1	3.03878e-220	31.657	0.395498	2.36867e-218	4	KP
Tnfaip3	7.08699e-213	31.117	0.388863	5.28e-211	4	KP
F10	1.55641e-192	29.5752	0.369482	1.01884e-190	4	KP
Il6	9.72654e-195	29.7461	0.368169	6.42953e-193	4	KP
Msr1	9.09256e-189	29.2809	0.365876	5.62446e-187	4	KP
Xaf1	3.554e-188	29.2343	0.365395	2.17844e-186	4	KP
Aoah	4.54331e-189	29.3045	0.365355	2.83642e-187	4	KP
Dusp16	6.11255e-188	29.2158	0.365128	3.71296e-186	4	KP
Il1b	1.0424e-185	29.0396	0.36282	6.2198e-184	4	KP
Klrk1	3.69338e-186	29.0752	0.362336	2.21357e-184	4	KP
Maff	3.23552e-185	29.0006	0.361486	1.91364e-183	4	KP
Zmynd15	7.96186e-182	28.7304	0.357276	4.58828e-180	4	KP
Met	1.68776e-181	28.7043	0.357059	9.68486e-180	4	KP
1600014C10Rik	6.82356e-169	27.6758	0.34575	3.45924e-167	4	KP
Gm4951	1.22805e-167	27.5713	0.342377	6.11078e-166	4	KP
Alpk2	2.95863e-167	27.5395	0.340266	1.46681e-165	4	KP
Irf7	4.55146e-163	27.1876	0.339565	2.16114e-161	4	KP
Tnf	3.0502e-163	27.2023	0.339536	1.45343e-161	4	KP
C3	4.98271e-159	26.8438	0.33534	2.31696e-157	4	KP
Slc7a8	5.4461e-147	25.792	0.321832	2.36905e-145	4	KP
Hk3	5.91215e-126	23.8435	0.297666	2.10357e-124	4	KP
Ifi204	1.01788e-122	23.5295	0.293574	3.51053e-121	4	KP
Gna13	1.66633e-121	23.4106	0.292252	5.68872e-120	4	KP
Alas1	2.52044e-121	23.393	0.291898	8.56126e-120	4	KP
Slc1a2	2.30795e-126	23.8829	0.291341	8.25535e-125	4	KP
Ell2	1.2518e-119	23.2257	0.289638	4.18872e-118	4	KP
Gdpd1	2.09119e-124	23.6938	0.289577	7.34367e-123	4	KP
Lacc1	1.93474e-117	23.0081	0.287181	6.36341e-116	4	KP
Dhx58	3.55179e-115	22.7808	0.284377	1.14584e-113	4	KP
Tap1	8.30396e-115	22.7436	0.28369	2.65353e-113	4	KP
Slamf6	5.15828e-112	22.4596	0.279266	1.60645e-110	4	KP
Cmklr1	3.60757e-109	22.1666	0.276458	1.09322e-107	4	KP
Pmepa1	8.20524e-110	22.2332	0.276209	2.50334e-108	4	KP
Cd69	9.97684e-109	22.1208	0.27532	3.00307e-107	4	KP
Slc6a8	1.73189e-111	22.4057	0.273021	5.34428e-110	4	KP
Tgif1	1.33967e-105	21.7934	0.271931	3.86015e-104	4	KP
Ccl2	8.29404e-103	21.4971	0.267672	2.33011e-101	4	KP
Parp12	1.37027e-98	21.0414	0.262534	3.7405e-97	4	KP
Fpr2	8.40086e-98	20.9553	0.2614	2.26571e-96	4	KP
Edn1	3.54081e-98	20.9964	0.257723	9.58792e-97	4	KP
Mllt6	1.27332e-89	20.0384	0.249844	3.19158e-88	4	KP
Socs3	2.47102e-89	20.0054	0.249577	6.17069e-88	4	KP
Grina	3.36274e-84	19.4071	0.242012	8.0976e-83	4	KP
Tgtp2	8.11799e-83	19.2428	0.239688	1.92392e-81	4	KP
Cpd	1.60355e-82	19.2074	0.239554	3.78701e-81	4	KP
Mlkl	8.20871e-81	19.002	0.23641	1.90852e-79	4	KP
Tes	2.36831e-77	18.5792	0.231517	5.33167e-76	4	KP
Icam1	3.49626e-75	18.3092	0.228282	7.70378e-74	4	KP
Pydc3	7.0331e-74	18.145	0.225733	1.51504e-72	4	KP
Olfr56	6.81398e-73	18.0198	0.22304	1.44249e-71	4	KP
Tns3	3.45059e-71	17.8013	0.221823	7.15865e-70	4	KP
AI607873	1.23865e-68	17.4688	0.217715	2.49674e-67	4	KP
Rgl1	3.87273e-66	17.1379	0.213025	7.48191e-65	4	KP
Klra2	2.71092e-61	16.4764	0.205237	4.98049e-60	4	KP
Arhgap10	1.56008e-61	16.5098	0.20365	2.88188e-60	4	KP
Gns	1.21175e-59	16.245	0.202414	2.20223e-58	4	KP
Tnfsf10	1.45205e-60	16.3746	0.202122	2.65324e-59	4	KP
Dck	2.30691e-59	16.2055	0.201902	4.17007e-58	4	KP
Amdhd2	4.43658e-59	16.1652	0.201264	7.98762e-58	4	KP
Treml4	0	50.5839	0.633206	0	5	Control
Il1f9	0	46.9834	0.574253	0	5	Control
Fth1	0	45.3017	0.565011	0	5	Control
Gngt2	0	40.1695	0.50174	0	5	Control
Aif1	0	38.9031	0.486682	0	5	Control
Cd36	6.80155e-302	37.1195	0.464279	8.73514e-300	5	Control
Wfdc17	6.31031e-241	33.1258	0.414113	5.67297e-239	5	Control
Prr13	1.92132e-238	32.9529	0.41167	1.70454e-236	5	Control
Chil1	1.42787e-241	33.1706	0.401031	1.29227e-239	5	Control
Samsn1	8.67716e-226	32.0573	0.400645	6.96497e-224	5	Control
Cd72	4.37833e-213	31.1325	0.387095	3.2801e-211	5	Control
Mrgpra2b	4.77747e-233	32.5741	0.384117	4.0015e-231	5	Control
Cd9	1.01261e-196	29.899	0.373674	6.9315e-195	5	Control
Mif	8.90013e-179	28.4853	0.355906	5.02168e-177	5	Control
Plac8	2.88092e-177	28.3632	0.353585	1.612e-175	5	Control
H2-DMa	5.22441e-171	27.8511	0.348007	2.72012e-169	5	Control
Clec4a1	2.22743e-170	27.799	0.347074	1.15084e-168	5	Control
C1qa	4.75978e-171	27.8544	0.346568	2.48782e-169	5	Control
Lst1	6.05323e-169	27.6801	0.344782	3.08029e-167	5	Control
C1qc	2.06122e-163	27.2167	0.338686	9.85657e-162	5	Control
Ankrd33b	5.25213e-156	26.5836	0.325686	2.41724e-154	5	Control
Bcl2a1b	4.41199e-145	25.6213	0.319906	1.88875e-143	5	Control
Tspo	2.27198e-141	25.2861	0.315553	9.54443e-140	5	Control
Pnp	1.8248e-140	25.2037	0.314743	7.59491e-139	5	Control
Cd74	2.52378e-139	25.0994	0.313205	1.02819e-137	5	Control
Gsr	7.49924e-137	24.8719	0.310378	2.96561e-135	5	Control
Tyrobp	2.8151e-137	24.9112	0.308607	1.11652e-135	5	Control
Ccnd1	5.2221e-135	24.701	0.306836	2.02356e-133	5	Control
Ifitm2	2.2191e-129	24.1715	0.301311	8.24367e-128	5	Control
Csf1r	3.98522e-129	24.1473	0.30009	1.47235e-127	5	Control
Atf3	3.57723e-125	23.768	0.29678	1.26611e-123	5	Control
Mmp9	1.36597e-138	25.0321	0.294894	5.53155e-137	5	Control
Lair1	7.47552e-123	23.5426	0.293774	2.58481e-121	5	Control
Ppp1cb	8.0135e-119	23.1458	0.28893	2.6682e-117	5	Control
Myl12b	5.27823e-116	22.8642	0.284644	1.71511e-114	5	Control
Cyfip2	3.3599e-113	22.5806	0.281919	1.0586e-111	5	Control
Cd82	2.51156e-112	22.4915	0.280788	7.8581e-111	5	Control
Ifi30	7.18968e-112	22.4448	0.279996	2.2288e-110	5	Control
Itm2b	6.07727e-109	22.1431	0.27495	1.83749e-107	5	Control
Cxcr2	4.03638e-112	22.4705	0.273679	1.25997e-110	5	Control
Bcl2a1d	1.46565e-106	21.8945	0.273265	4.29659e-105	5	Control
G0s2	3.97847e-106	21.8489	0.272192	1.15874e-104	5	Control
Ms4a7	1.57537e-105	21.786	0.270394	4.5296e-104	5	Control
Cotl1	1.27658e-101	21.3698	0.266186	3.54943e-100	5	Control
Trem3	2.78675e-98	21.0077	0.262186	7.56124e-97	5	Control
Itgb2	9.18298e-99	21.0604	0.261653	2.51181e-97	5	Control
Degs1	1.00651e-96	20.8367	0.259989	2.68237e-95	5	Control
Phf11b	4.83139e-94	20.539	0.256265	1.25291e-92	5	Control
Fcgr4	2.57727e-92	20.3449	0.253748	6.60731e-91	5	Control
Cebpb	9.47967e-94	20.5062	0.253665	2.44892e-92	5	Control
Npc2	4.46396e-90	20.0905	0.250166	1.12517e-88	5	Control
Spi1	1.74836e-89	20.0226	0.248326	4.37416e-88	5	Control
Prdx5	2.74447e-88	19.885	0.247635	6.82825e-87	5	Control
Rap1b	4.00402e-88	19.866	0.246963	9.94368e-87	5	Control
Smpdl3b	8.7549e-86	19.5937	0.24442	2.14265e-84	5	Control
Ly6e	2.06213e-87	19.7836	0.244314	5.093e-86	5	Control
Mrgpra2a	1.0517e-97	20.9446	0.242727	2.82514e-96	5	Control
Htra2	8.67343e-82	19.1196	0.238477	2.03411e-80	5	Control
Epsti1	1.23488e-81	19.1012	0.238207	2.89104e-80	5	Control
Oas1a	6.40819e-80	18.8938	0.235633	1.4797e-78	5	Control
Ifitm3	1.6179e-76	18.4758	0.229141	3.62415e-75	5	Control
Rbpms	3.01254e-75	18.3173	0.228428	6.65969e-74	5	Control
H2-D1	7.50319e-79	18.7635	0.228315	1.70913e-77	5	Control
H3f3a	2.73459e-76	18.4474	0.228306	6.11541e-75	5	Control
Cxcr4	2.62219e-74	18.1991	0.226927	5.67579e-73	5	Control
Rap1a	2.55439e-73	18.074	0.224777	5.4417e-72	5	Control
Tmsb4x	1.14157e-73	18.1184	0.223078	2.44738e-72	5	Control
Cd177	2.14222e-73	18.0837	0.222126	4.57085e-72	5	Control
Srgn	4.42915e-71	17.7873	0.220801	9.17467e-70	5	Control
Emp3	3.99394e-69	17.5332	0.218218	8.0747e-68	5	Control
Dusp2	1.47044e-67	17.327	0.215992	2.90321e-66	5	Control
Slc40a1	7.54447e-75	18.2672	0.215091	1.65158e-73	5	Control
Sat1	1.06675e-66	17.2127	0.213784	2.07279e-65	5	Control
Txn1	2.71127e-66	17.1586	0.213604	5.24555e-65	5	Control
Bcl6	1.33677e-64	16.9307	0.211013	2.5461e-63	5	Control
Gsn	2.19327e-63	16.7652	0.208928	4.11925e-62	5	Control
Spata13	1.26677e-62	16.6606	0.207628	2.36927e-61	5	Control
Rpl3l	1.6578e-60	16.3665	0.203626	3.02509e-59	5	Control
Ly6i	1.25716e-59	16.2427	0.202348	2.28166e-58	5	Control
Sh3bgrl3	1.51664e-59	16.2312	0.201123	2.74523e-58	5	Control
Tctex1d2	7.66741e-59	16.1315	0.200688	1.3786e-57	5	Control
Fam49a	1.61334e-58	16.0855	0.200365	2.88157e-57	5	Control
Oasl2	0	48.2406	0.60382	0	6	KP
Gbp7	0	40.8531	0.511128	0	6	KP
Ifi203	0	38.1109	0.476713	0	6	KP
Adgb	0	37.9074	0.470894	0	6	KP
Clic4	2.30785e-300	37.0245	0.463006	2.93598e-298	6	KP
Ccr5	1.52946e-298	36.9112	0.46134	1.9097e-296	6	KP
Slfn4	1.87306e-295	36.7182	0.458857	2.2552e-293	6	KP
Plxna1	1.92823e-272	35.2467	0.43868	2.08017e-270	6	KP
Tgfbi	1.84622e-256	34.1876	0.427342	1.7911e-254	6	KP
Rnf213	9.45424e-242	33.183	0.414801	8.61422e-240	6	KP
Spint1	3.12923e-238	32.9381	0.410797	2.75802e-236	6	KP
Cxcl2	7.93189e-235	32.6995	0.408358	6.72714e-233	6	KP
Itga5	1.17744e-232	32.5464	0.406545	9.80106e-231	6	KP
Myo1e	2.88249e-214	31.2197	0.388788	2.18373e-212	6	KP
Clcn7	9.2861e-207	30.6615	0.383136	6.76882e-205	6	KP
Tnfaip2	2.35314e-197	29.9478	0.37428	1.62729e-195	6	KP
Malt1	3.19688e-194	29.7062	0.371179	2.10292e-192	6	KP
Herc6	5.79618e-191	29.4528	0.368084	3.72197e-189	6	KP
Tlr2	1.46147e-186	29.1071	0.363726	8.79816e-185	6	KP
Gbp6.1	7.84652e-172	27.919	0.34779	4.18223e-170	6	KP
Lilr4b	8.77783e-167	27.5	0.343605	4.28873e-165	6	KP
Stat1	1.34546e-162	27.1478	0.33879	6.34387e-161	6	KP
Sell	3.13235e-159	26.8611	0.334878	1.46158e-157	6	KP
Trim30a	2.00573e-155	26.5332	0.331366	9.19976e-154	6	KP
App	1.70428e-154	26.4526	0.330447	7.7906e-153	6	KP
Rbpj	3.14465e-154	26.4294	0.330191	1.43262e-152	6	KP
Slc15a3	1.63417e-153	26.3671	0.329393	7.37016e-152	6	KP
Fcgr2b	3.86428e-152	26.247	0.327847	1.72549e-150	6	KP
Lilrb4a	2.67567e-146	25.7303	0.321276	1.15646e-144	6	KP
Cflar	1.83512e-140	25.2035	0.314707	7.61433e-139	6	KP
Stab1	1.07146e-137	24.9499	0.310418	4.27475e-136	6	KP
Adap2	1.27465e-134	24.6649	0.307769	4.92513e-133	6	KP
Trim30d	1.36469e-129	24.1916	0.302069	5.09772e-128	6	KP
Mefv	1.6694e-127	23.9924	0.29943	6.03535e-126	6	KP
Vcan	1.62843e-127	23.9934	0.298243	5.90306e-126	6	KP
Cxcl3	2.18893e-123	23.5946	0.289619	7.64707e-122	6	KP
Slfn8	3.82769e-115	22.7776	0.284351	1.23189e-113	6	KP
Ecm1	2.45978e-112	22.4925	0.279958	7.71398e-111	6	KP
Znfx1	1.16541e-107	22.0096	0.274686	3.46158e-106	6	KP
Ifih1	1.14869e-106	21.9056	0.273418	3.37476e-105	6	KP
Ikbke	1.46627e-102	21.4706	0.26758	4.11073e-101	6	KP
Fnip2	5.57511e-96	20.7546	0.25832	1.47413e-94	6	KP
Mx1	4.94319e-91	20.1995	0.251872	1.25535e-89	6	KP
Zc3h12c	2.40686e-90	20.1212	0.250276	6.08941e-89	6	KP
Mki67	1.26373e-91	20.2668	0.250114	3.21536e-90	6	KP
Ccdc86	2.4265e-88	19.8912	0.24811	6.04831e-87	6	KP
Jak2	4.79306e-87	19.741	0.24625	1.17946e-85	6	KP
Ifrd1	1.901e-85	19.5542	0.243912	4.62725e-84	6	KP
Furin	5.77107e-83	19.2604	0.240207	1.37254e-81	6	KP
Arid5b	6.71514e-82	19.1329	0.238465	1.57759e-80	6	KP
Rapgef2	5.99397e-78	18.6528	0.232482	1.35847e-76	6	KP
Irf1	1.6313e-77	18.5992	0.231862	3.67861e-76	6	KP
Cish	3.46466e-78	18.6821	0.231579	7.86548e-77	6	KP
Parp10	3.14945e-75	18.3149	0.228229	6.95096e-74	6	KP
Ccnd2	1.78511e-70	17.7091	0.220697	3.68639e-69	6	KP
Sash1	4.10064e-68	17.4003	0.216334	8.16796e-67	6	KP
Zbtb18	9.6499e-68	17.3513	0.215916	1.91366e-66	6	KP
Il15ra	4.01866e-67	17.2691	0.214956	7.89966e-66	6	KP
Daxx	8.13095e-67	17.2284	0.214728	1.58677e-65	6	KP
Gbp9	3.0904e-65	17.0166	0.21206	5.93648e-64	6	KP
Ddx58	4.08622e-65	17.0003	0.211861	7.80491e-64	6	KP
Sp100	8.5787e-62	16.5458	0.206023	1.59125e-60	6	KP
Nlrc5	2.68496e-61	16.477	0.2053	4.93953e-60	6	KP
Mthfr	1.50765e-61	16.5118	0.205225	2.78884e-60	6	KP
Adap2os	2.64202e-61	16.478	0.204682	4.86716e-60	6	KP
C1rl	2.69185e-59	16.196	0.201074	4.85938e-58	6	KP
Nr4a1	0	57.2585	0.716916	0	7	Control
Stk10	0	49.7244	0.622344	0	7	Control
Napsa	0	48.4484	0.605701	0	7	Control
Stap1	0	47.3888	0.593203	0	7	Control
Klf2	0	47.1873	0.590499	0	7	Control
Cytip	0	42.88	0.536414	0	7	Control
Rasgrp2	0	42.6199	0.533363	0	7	Control
Ifngr1	0	42.1484	0.526812	0	7	Control
Lsp1	0	41.8211	0.522793	0	7	Control
Hpgd	0	38.6786	0.483883	0	7	Control
Cx3cr1	0	38.4902	0.481474	0	7	Control
L1cam	1.20498e-298	36.9176	0.461715	1.51861e-296	7	Control
Bin2	5.99465e-286	36.1176	0.451454	6.85067e-284	7	Control
Fmnl1	1.55133e-249	33.7184	0.421352	1.46291e-247	7	Control
Nxpe4	8.46767e-244	33.3247	0.416728	7.82099e-242	7	Control
Pparg	9.37916e-236	32.7647	0.409532	8.10757e-234	7	Control
Smc6	1.8459e-229	32.3198	0.404014	1.5178e-227	7	Control
Rpsa	5.20559e-214	31.2007	0.38771	3.92164e-212	7	Control
Clec4a3	2.03469e-210	30.9348	0.386173	1.50757e-208	7	Control
Flna	2.26054e-200	30.1786	0.376559	1.59599e-198	7	Control
Lyl1	1.08876e-197	29.9735	0.374691	7.56801e-196	7	Control
Ccnd3	1.27522e-196	29.8913	0.373573	8.68504e-195	7	Control
Ly86	2.01075e-196	29.8761	0.373317	1.349e-194	7	Control
Ccl6	2.62274e-188	29.2447	0.365411	1.61496e-186	7	Control
Zfp706	1.51242e-185	29.0268	0.362663	8.98454e-184	7	Control
Rassf5	1.98106e-184	28.9381	0.361657	1.1615e-182	7	Control
Mbp	1.46151e-180	28.6291	0.357809	8.31582e-179	7	Control
B4galnt1	9.70405e-178	28.4014	0.354887	5.45246e-176	7	Control
Rgs2	1.12514e-174	28.1522	0.351655	6.21824e-173	7	Control
Slc44a2	7.07985e-166	27.4241	0.342653	3.43423e-164	7	Control
Bcl2	1.48729e-153	26.3707	0.329421	6.73026e-152	7	Control
Tmem119	1.31552e-163	27.2332	0.32769	6.31308e-162	7	Control
Hes1	2.50255e-141	25.2823	0.315703	1.04804e-139	7	Control
Susd3	7.81225e-140	25.146	0.3141	3.22166e-138	7	Control
Ldlrad3	2.26289e-138	25.012	0.312361	9.13625e-137	7	Control
Nfam1	3.59931e-135	24.716	0.308645	1.4028e-133	7	Control
Zfp36l1	9.04877e-129	24.1134	0.301137	3.32487e-127	7	Control
Dusp5	1.57094e-126	23.8989	0.298394	5.63408e-125	7	Control
Sh2d1b1	5.66167e-116	22.8611	0.285384	1.83528e-114	7	Control
Selplg	7.51373e-109	22.1335	0.27595	2.26673e-107	7	Control
Lilra5	3.01515e-107	21.9664	0.274041	8.897e-106	7	Control
Tsc22d3	1.65648e-105	21.7837	0.271893	4.75269e-104	7	Control
Rasa3	1.54047e-100	21.2532	0.265265	4.25682e-99	7	Control
Calhm2	3.52813e-95	20.6657	0.257856	9.2562e-94	7	Control
Cd300lb	7.48728e-93	20.4054	0.254506	1.92683e-91	7	Control
Man2b1	2.36032e-82	19.1874	0.239198	5.5645e-81	7	Control
Abhd12	3.07099e-76	18.4412	0.229962	6.85634e-75	7	Control
Gng2	3.69898e-75	18.3061	0.22813	8.13716e-74	7	Control
Tppp3	1.55566e-74	18.2277	0.227272	3.37812e-73	7	Control
Ikzf3	1.07915e-71	17.8663	0.222312	2.25268e-70	7	Control
Tifab	4.15485e-70	17.6614	0.220181	8.50199e-69	7	Control
Sepp1	2.02651e-69	17.5718	0.219063	4.11559e-68	7	Control
Pdcd4	3.95098e-69	17.5339	0.218528	7.99984e-68	7	Control
Eef2	3.88348e-68	17.4035	0.216244	7.74685e-67	7	Control
Mef2d	1.21778e-67	17.3379	0.216126	2.41142e-66	7	Control
Skint3	1.36364e-67	17.3314	0.21595	2.69629e-66	7	Control
Atpif1	1.66074e-65	17.053	0.212552	3.1993e-64	7	Control
Cd83	1.5816e-58	16.0867	0.200327	2.82863e-57	7	Control
Il18	1.42101e-58	16.0933	0.200199	2.54479e-57	7	Control
